# Comprehensive computational analysis of the molecular mechanism of self-incompatibility in Brassicaceae using improved structure prediction

**DOI:** 10.1101/2023.06.19.545538

**Authors:** Tomoki Sawa, Yoshitaka Moriwaki, Hanting Jiang, Kohji Murase, Seiji Takayama, Kentaro Shimizu, Tohru Terada

## Abstract

Plants employ self-incompatibility (SI) to promote cross-fertilization. In Brassicaceae, this process is regulated by the formation of a complex between the pistil determinant *S* receptor kinase (SRK) and the pollen determinant *S*-locus protein 11 (SP11, also known as *S*-locus cysteine-rich protein, SCR). In our previous study, we used the crystal structures of two eSRK–SP11 complexes in *Brassica rapa S*_8_ and *S*_9_ haplotypes and nine computationally predicted complex models to demonstrate that only the SRK ectodomain (eSRK) and SP11 pairs derived from the same *S* haplotype exhibit high binding free energy. However, predicting the eSRK–SP11 complex structures for the other 100+ *S* haplotypes and genera remains difficult because of SP11 polymorphism in sequence and structure. Although protein structure prediction using AlphaFold2 exhibits considerably high accuracy for most protein monomers and complexes, 46% of the predicted SP11 structures that we tested showed < 75 mean per-residue confidence score (pLDDT). Here, we demonstrate that the use of curated multiple sequence alignment (MSA) for cysteine-rich proteins significantly improved model accuracy for SP11 and eSRK–SP11 complexes. Additionally, we calculated the binding free energies of the predicted eSRK–SP11 complexes using molecular dynamics (MD) simulations and observed that some *Arabidopsis* haplotypes formed a binding mode that was critically different from that of *B. rapa S*_8_ and *S*_9_. Thus, our computational results provide insights into the haplotype-specific eSRK–SP11 binding modes in Brassicaceae at the residue level. The predicted models are freely available at Zenodo, https://doi.org/10.5281/zenodo.8047768.
