## Supplementary File 1 for "Comprehensive computational analysis of the molecular mechanism of self-incompatibility in Brassicaceae using improved structure prediction"

### Sheet: Sequence
	Haplotype	SRK		SP11
Name		Sequence_data	Sequence_ID	Sequence_data	Sequence_ID
B.rapa	S8	INTLSSTESLTISNNRTLVSPGDVFELGFFTPGSSSRWYLGIWYKKLPYITYVWVANRDNPLSNSTGTLKISGNNLFLLGDSNKSIWSTNLTRGNERSPVVAELLANGNFVMRDSNNNDASGFLWQSFDYPTDTLLPEMKLGYDLKTGLNRFLTSSRNFDDPSSGDYSYKLEPRRLPEFYLLLGDVREHRSGPWNGIQFSGIPEDQKLSYMVYNFTKNSEEVAYTFRMTNNSFYSRLTINSEGYLERLTWAPSSVVWNVFWSSPNHQCDMYRMCGPYSYCDVNTSPSCNCIQGFNPGNVQQWALRNQISGCKRRTRLSCNGDGFTRMKNIKLPDTRMAIVDRSIGLKECEKRCLSDCNCTAFANADIRNRVTGCVIWTGELEDMRNYAEGGQDLYVRLA…	BAA07576	RCTRGFRKLGKCTTLEEEKCKTLYPRGQCTCSDSKMNTHSCDCKSC	AAF17505
	S9	LSTLSSTESLTISSNRTLVSPGNIFELGFFRTNSRWYLGMWYKKLSGRTYVWVANRDNPLSNSIGTLKISNMNLVLLDHSNKSVWSTNLTRENVRSPVVAELLANGNFVVRDPSGFLWQSFDYPTDTLLPEMKLGYDLKTGLNRFLVSWRSSDDPSSGDFSYKLDIQRGLPEFYTFKDNTLVHRTGPWNGIRFSGIPEEQQLSYMVYNFTENSEEVAYTFLVTNNSIYSRLTINFSGFFERLTWTPSLVIWNPIWSSPASFQCDPYMICGPGSYCDVNTLPLCNCIQGFKPLNVQEWDMRDHTRGCIRRTRLSCRGDGFTRMKNMKLPETTMATVDRSIGVKECEKKCLSDCNCTAFANADIRDGGTGCVIWTGRLDDMRNYAVSGQDLYVRLAAAD	BAA21132	RKTCVHRLNSGGSCGKSGQHDCEAFYTNKTNQKAFYCNCTSPFRTRYCDCAIKCKVR	BAA85458
	S12	FNTLLSTESLTISGNRTLVSPGHVFELGFFKNTLNSRWYLGIWYKNLSDRTYVWVANRDSSLSNAIGTLKFSGSNLVLRGRSNKFVWSTNLTRGNERSPVVAELLANGNFVIRYSYNNDASGFLWQSFDFPTDTLLPEMKLGYYLKTGLNRFLTSWRNFDDPSSGEFSYKLETRRLPEFYLLKNGSPGQRSGPWNGVQFSGIPEDQTLSYMVYNFTENSEEVAYTFRMTDNSIYSRIQLSPEGLLERLTWTPTSGTWNLFWSAPVDIQCDVYMTCGPYAYCDVNTSPVCNCIQGFMPFDMQQWALRDGTGGCIRRTRLSCSSDGFTRMKNMKLPDTKMAIVDRSIDVKECEKRCLSDCNCTAFANADIRNGGTGCVTWTGELEDIRNYIGNGQDLYVRL…	BAA07577	KQQCKKNFPGHCETSERCENTYKRLNKKVFDCHCQPFGRRRLCTCKC	BAA92245
	S21	FNTLSSTESLTISNNRTLVSPGDVFELGFFRTNSSSPWYLGIWYKQLSERTYVWVANRDSPLSNAMGILKISGNNLVILDHSNKSVWSTNLTRGNERSPVVAELLANGNFVMRDSNNNDASGFLWQSFDYPTDTLLPEMELGYDLKTRLNRFLTSWKNSDDPSSGEISYKLDTQRGLPEFYLLKDGLRAQRSGPWNGVKFSGIPEDQKLNYMVYNFIENSEEVAYTFRMTNNSIYSRIQVSPAGFLARLTTTPTAWEWNWFWYAPEDPQCDVYKTCGPYAYCDLNTSPLCNCIQGFKPFDEQQWDLRNPSGGCIRRTPLSCSGDGFTRMKNMKLPETTMAVVDRSIGVKECEKMCLSDCNCTAFANADIRNGGTGCVIWTGELEDIRNYFDDGQDLYVR…	BAF57003	AKPCADTFPGDCRNGGNERCAISFSSYKKRKASNCQCRPYDDKKRLCDCEC	BAA96392
	S22	FNTLSSTETLTISSNRTLVSPGDVFELGFFRTNSSSGWYLGIWYKKVSYRTSVWVANRDSPLFNAIGTLKISSNNLVLRGQSNKSVWSTNLTRGNERFPVVAELLANGNFVIRYSNKNDASGFLWQSFDYPTDTLLPEMKLGYDLKTEQNRFLTSWRNSDDPSSGEISYFLDTESGMPEFYLLKSGLRAYRSGPWNGVRFSGIPGDQYLSYMVYNYTENSEEVAYTFRMTTHSIYSRLKISSKGFLERLTWTPTSIAWNLIWYLPVENQCDVYMVCGVYSYCDENTSPMCNCIQGFMPLNEQRWDLRDWSSGCTRRTRLSCSGDGFTRMRKMKLPETKMANVYRSIGVKECEKRCLSDCNCTAFANADIRNGGTGCVIWTGRLDDIRNYYADGQDLYVR…	BAB21001	QKLCICNGTFEGRCANTRDVFCENLFKNNLQEKTAFNCGCTDSNSHILCTCHVVRPAQLC	AYL40640
	S25	INTLSSTESLTISNNRTLASPGDVFELGFFRTNSSSPWYLGIWYKKVSDRTYVWVANRDNPLSSSIGTLKISGNNLVILDHSNKSVWSTNLTRGNERSPVVAELLANGNFVMRDSNNNDASGFLWQSFNFPTDTLLPEMKLGFKLKTGLDRFLTSWRSSDDPSSGEFLYKLQTRRFPEFYLSSGVFLLYRSGPWNGIRFSGLPDDQKLSYLVYNFTKNNEEVAYTFRMTNNSFYSRLTLNFLGYIERQTWNPSLGMWSRFWAFPLDSQCDTYRACGPYSYCDLNTSPICNCIQGFNPSNVEQWDQRVWANGCMRRTRLSCSGDGFTKMKNMKLPETTMAIVDRSIGVKECEKRCLNDCNCTAFANADIRNGGTGCVIWTGELEDMRNYAAAGQDLYVRL…	BAF91385	EMKKCASSFPLSGPCREKGVKNCERIYNKKPSKCTCEDFFADNNGRCCCV	BAI53090
	S26	VNTLLSTESLTISSNRTLVSPGNVFELGFFTPGSSSRWYLGIWYKKLSDRTYVWVANRDSPLSSSIGTLKISNMNLVLLDHSNKPVWSTNLTRGNERSPVVAELLANGNFVMRYSNNNDSSGFLWQSFHYPTDTLLPEMKLGYDRKTRLNRYLTSWRNSDDPSSGEISYFLDIQTGMPEFYLLQSGARMHRSGPWNGVRFSGMPGDQKLNYMVYNFTENSEDVAYTFRMTNKSIYSRLKVSSEGFLERLTWTPNSITWNMFWYLPLENQCDIYMICGRYAYCDVNTSPLCNCIQGFNRSNEERWDLKDWSSGCIRRTRLSCSGDGFTRMRKMKLPETKMAIVDRSIGVKECEKRCLSDCNCTAFANADIRNGGTGCVIWTGDLEDLRNYYADGQDLYVR…	BAC24025	LEANMMNPCICNGTFPGGCGNPINDHCARLFRDGLNPKCAKLFKENLQKKTPFKCTCVPKRPHAVCNCKLQRKC	BAA96393
	S27	INSLSSAGSLTISSNRTLVSPGNIFELGFFRTNSSSRWYLGIWYKQLSERTYVWVANRDNPLSNSIGTLKISDMNLLLVDHSNKSVWSTNLTRGNERSSLVVAELLANGNFVMRDSNNNDAGGFLWQSFDYPTDTLLPEMKLGYNLKKGLNRFLTSWRSSEDPSSGEISYKLEMRRLPEFYLWNEDFPMHRSGPWNGIEFSGIPEDQKSSYMAYNFTENSEGVAYTFRMTNNSIYSRLTVSSEGNFERLTWNPLLGMWNVFWSSPVDAQCDMYRTCGPYSYCDVNTSPVCNCIQGFNPSNVQLWDLRDGAGGCIRRTRLSCSGDGFTRMKNMKLPETTMATVDRSFGLKECEKRCLSDCNCTAFANADIRNGGTGCVFWTGRLDDMRNYAADHGQDLYV…	BAC24026	MNKCTDYINLLGRCGGSGDGLCRSSYESNKYTKPLNCECKDAKMKFQNDKDVIRGRCRCVLCK	BAC80143
	S29	VNTMSSSESLTISSNRTLVSPGGVFELGFFKTLERSRWYLGIWYKKVPWKTYAWVANRDNPLSNSIGTLKISGNNLVLLGQSNNTVWSTNFTRGNARSPVIAELLPNGNFVMRHSNNKDSNGFLWQSFDFPTDTLLPEMKLGYNLKTGRNRFLTSWKSSDDPSSGNFAYKLDLRRGLPEFILINTFLNQRVETQRSGPWNGMEFSGIPEVQGLNYMVYNYTENSEEISYSFHMTNQSIYSRLTVSELTLNRFTWIPPSSAWSLFWTLPTDVCDPLYLCGSYSYCDLITSPNCNCIRGFVPKNPQQWDLRDGTQGCVRTTQMSCSGDGFLRLNNMNLPDTKTATVDRTIDVKKCEERCLSDCNCTSFAAADVRNGGLGCVFWTGELVAIRKFAVGGQDLY…	BAA31252	ARNCPEGIAKSNDVIGTCLNTKSRDCQKHFGPNVTNCLCYPFSTHNRVRITCYCCKVKS	BAB86356
	S32	INTLSSTESLTISSNRTLVSPGSIFELGFFRTNSRWYLGMWYKELSERTYVWVANRDNPISNSIGTLKISGNNLVLLGHSNKSVWSTNLTRENERSPVVAELLANGNFVMRDSSGFLWQSFDFPTDTLLPEMKLGYDLKTRLNRFLVSWRSLNDPSSGNFSYRLETRRLPEFYLSKRDVPVHRSGPWNGIRFSGIPEDEKLSYMVYNFTENSEEAAYTFLMTNNNIYSRLTISSDGSFQRLTWTPSSGAWNVFWSSPVNPECDLYMICGPDAYCDVNTSPSCICIQGFNPKDLPQWDLRDWTSGCIRRTRLSCRGDGFTRMKNMKLPETTMAIVDRSIGIKECKKRCLSDCNCTAFANADIRNGGTGCVIWTGQLDDIRNYGTDGQDLYVRLAAAD	BAC24028	TKLCRGSVTSRGVCDNSGVQRCVTEFSKKIDKDPRLCSCICRHHEGRRFCPCECKC	BAA96394
	S33	FNILSSTETLTISGNKTLVSPGDVFELGFFTPRSSSRWYLGIWYKKLYFRIKTYVWVANRDSPLFNAIGTLKISGNNLVLLDHSNKSVWSTNLTRGNERSLVVAELLANGNFVMRDSDINDATGFLWQSFDYPTDTLLPEMKLGYDRKKGLNRFLTSWRNSDDPSSGETSYKLDTQRGLPEFYLLINGSRGQRSGPWNGIRFSGIPEDLRLSYMVYNFIENSEEVAYTFRMTNNSIYSRLTISSEGLLERWTWAPASFSWNLFWSLPADTWCDVYMACGPYAYCDVNTSPECNCIQGFNRSNEQQWDLRDGSAGCVRGTRLSCNGDGFTRMKRMKLPETTMAIVDRSIGIGVTECEKRCLSDCNCTAFANADIRNGGTGCVIWTTGLEDIRTYFADDIG…	BAC24029	QFLCQRNFRGEGCVSPADCETLFKNKLNEKTASNCTCVRKTGKYARAQCTCRLPHKCVPR	BAA96395
	S34	INTLSSTESLTISGNRTLASPGDDFELGFFKTISRSRWYLGIWYKKISQRTYVWVANRDSPLFNAVGTLKISGNNLVILGDSNNSVWSTNHTRGNERSPVVAELLANGNFVIRYSNNNDASGFLWQSFDYPTDTLLPEMKLGYDLKKGMNRFLTSWRNSDDPSSGNIKYQLDTQRGMPEFYLLKEGSRAHRSGPWNGVQFYGIPEDQKLSYMAYNFIENSEEVAYTFRMTNNSIYSRLKINSDEYLDRLTWTPTSTAWNLFWSAPVDIRCDVYMACGPDAYCDVSTSPVCNCIQGFKRSDEQQWDLRDPSSGCIRGTPLSCKGDGFTRMKKMKLPETRMAIVDRSIGVKECEKRCLSDCNCTAFANADIRNGGTGCVIWTRELEDIRTYSAADLGQDLY…	BAC24030	VKQCFRRRTLTGECVSPGGDKRCEDYFKNKLNEKTAFNCNCVGSRKHALCTCEIRRNPCPY	BAA96396
	S35	INTLSSTESLTISSNRTLVSPGDVFEFGFFKTNSSSRWYLGLWYKKLPYRTYVWIANRDNPLSNSIGTLKISDMNLVLLDHSNKSVWSTNLTRGNERSPVVAELLPNGNFVIRYFNNNDASGFLWQSFDYPTDTLLPEMKLGYDLKKGLNRFLTSWRSSDDPSSGEFSYKLEPRRLPEFYIFIEDIPVHRSGPWNGIRFSGILEDQKLSYMVYNFTENSEEVAYAFRMTNNSIYSRLTLSSEGYFQRLTWTPSSVVWNLFWSSPANVECDLYRVCGPNGYCDMNTSPSCNCIQGFNPRNMQQWDLRDPSSGCIRRTLLSCGGDGFTRMMKVKLPDTTMAIVDRSIGLKECKKRCLGDCNCTAFANADTRNGGTGCVTWTGELEDIRNYIRDGQDLYVRL…	BAC24031	MKECKVLPFSLVKKTCSNSGERECKNLYALNTMKTASHCTCKTYNDSHVCHCVTKC	BAI53091
	S36	INTLSSTESLTISSNRTLVSPGNIFELGFFRTNSRWYLGVWYKELTEITYVWIANRDNPISNSIGILKISGNNLVLLGHSNKSVWSTNLTRENERSPVVAELLANGNFVMRDSSGLLWQSFDYPTDTLLPEMKLGYDLKTGLNRFLISWRSLDDPSNGNFSYSLEKRELPEFYLYKGNFRVHRSGPWNGIAFSGIPEDQKLSYMVYNFIENSDEAAYTFRMTNSSIYSKLTINSEGRFQRLTWTPSSGAWNVFWSSPENPECDLYMICGPYAYCDLNTSPSCNCIQGFNPGDVEQWDLRDWTSGCIRRTRLSCSDDGFTRMKNMKLPETTMAIVDRSIGMKECKKRCLSDCNCTAFANADVRNGGTGCVIWTAQLDDVRNYGADGQDLYVRLAAAD	BAC24032	TKLCPGNVTSRGVCGNSGVQSCVTAISKKLHKDRRLCSCLCKIHEGHRFCPCVCKC	BAA96397
	S37	INTLSATESLTISSKRTLVSPGNVFELGFFKTTLSSRWYLGIWYKKVSERTYVWVANRDNPLSNSIGTLKISGNNLVLLGHSNKSVWSTNLTRGNERSPVVAELLANGNFVMRDSNNNDASGFLWQSFDYPTDTLLPEMKLGYDLKTGLNRFLISWRSSNDPSSGNFSYKLENRELPEFYLQQNDIRAHRSGPWNGIGFSAIPEDRKLSYMVYNFTENSEEVAYTFLMTNDSIYSRIQMSSEGDLRRLMWTPTSWEWSLFWSAPVDPQCDVYKTCGPYAYCDLNTSPLCNCIQGFMPSNVQQWDLRNPSSGCIRRTRLGCSGDGFNKMKNMKLPETTTAIVDRSIGMKECKKRCLSDCNCTAFANADIRNGGTGCVIWTERLHDIRNYFDNGQDLYVRL…	BAC24033	LKRCDKSFPGDCGNNGKIVCEKSWNAVKKKAFNCICDIYILKKDRRICKCDLDVHICPL	BAA96398
	S40	VNTMSSSESLTISSNRTVVSPGGVFELGFFTPLGRSRWYLGIWYKEVPRKTYAWVANRDNPLSNSIGTLKVSGNNLVLQGQSNNTVWSTNITRGNARSPVIAELLPNGNFVMRYSNNKDPSGFLWQSFDFPTDTLLPEMKLGYDLKTGRNRFLTSWKGSDDPSSGNFVYKLDIRRGLPEFILINTFLNQRVETQRSGPWNGIEFSGIPEVQGLNYMVYNYTENSEEIAYSFQMTNQSIYSRLTVSEFTLDRFTWIPPSWGWSLFWTLPTDVCDPLYLCGSYSYCDLITSPNCNCISGFVPKNPQQWDLRDGTQGCVRRTRLSCSEDEFLRLNNMNLPDTKTATVDRTIDVKKCEERCLSDCNCTSFAIADVRNGGLGCVFWTGELVAIRKFAVGGQDLY…	BAE93137	AWKCPGAVAKADNITGTCVNSVSEDCQRFVGPNVNNCLCLKFSEHNRGRITCYCCKVKS	BAB86357
	S41	INTLSSTESLKISSNRTLVSPGSIFELGFFRTNSRWYLGIWYKKLPYRTYVWVANRDNPLSNSTGTLKISGNNLVILGHSNKSVWSANLTRGSERSTVVAELLANGNFVMRDSNKNDAILWQSFDFPTDTLLPEMKLGYDLKTGLNRFLTSWRSSDDPSSGNFSYKLENQRLPEFYLSSHGIFRLHRSGPWNGIGFSGIPEDEKLSYMVYNFTENSEEVAYTFRMTNNSIYSRLTLSSKGDFQRLTWDPSLEIWNMFWSSPVDPQCDSYIMCGAYAYCDVNTSPVCNCIQGFNPRNIQRWDQRVWAGGCVRRTQLSCNGDGFTRMKNMKLPETTMAIVDRSVGVKECEKRCLSDCNCTAFANADIRNGGTGCVIWTGQLDDMRNYAIGATDGQDLYVRL…	BAC24034	MKNCKADLRLPGGCGNSRISCETLYHDNCRRMPSKCKCSNESDGGRCVCYLII	BAA96400
	S44	VNTMSSSESLTISSNRTLVSPGGVFELGFFKPLGRSRWYLGIWYIKVPLKTYAWVANRDNPLSSSIGTLKISGNNLVLLGQSNNTVWSTNLTRGNARSPVIAELLPNGNFVIRHSNNKDSSGFLWQSFDFPTDTLLPEMKLGYDLKTGRNRFLTSWKGSDDPSRGNFVYKLDIRRGLPEFILINQFLNQRVETQRSGPWNGMEFSGIPEVQGLNYMVYNYTENSEEISYSFHMTNQSIYSRLTVSEFTFDRLTWIPPSRDWSLFWTLPTDVCDPLYLCGSYSYCDLITSPNCNCIRGFVPKNPQQWDLRDGTQGCVRRTQMSCGRDGFLRLNNMNLPDTKTATVDRTMDVKKCEERCLSDCNCTSFAAADVKNGGIGCVFWTGELVAIRKFAVGGQDLY…	BAE93138	PLECPKGVAESGPIRGSCLNSTSAACKTHFRQNVTNCLCINFSNHNRGRINCYCCKVKS	BAB86358
	S45	INTLSPTESLTISSNRTLVSPGDVFELGFFRTNSRWYLGMWYKKVSERTYVWVANRDNPISNSIGSLKILGNNLVLRGNSNKSVWSTNITRRNERSLVLAELLGNGNFVMRDSNNKDASEYLWQSFDYPTDTLLPEMKLGFQPKTGLNRFLTSWRSSDDPSSGDFSYKLEAQRLPEFYLWNKELFRVHRSGPWNGIRFSGIPEDQKLSYMVYNFTENSEEVAYTFLLTNSSIYSRLIVSSEGYIERQTWNPTLGMWNVFWSFPLDSQCESYRMCGPYSYCDVNTSPVCNCIQGFNPSNVEQWDLRSWSGGCIRRTRVSCSGDGFTRMKNMKLPETTMATVDRSIGVKECEKKCLSDCNCTAFANADIRNGGTGCVIWTGRLDDMRNYVADHGQDLYVRL…	BAA34911	RKECNGYTQLSGPCPNLGGEACANRYEIRAKKRPRSCNCNDVDEVGFCHCSLC	BAA96401
	S46	FNTLSSTESLTISNSRTLVSPGDVFELGFFKTTSSSRWYLGIWYKKLPGRTYVWVANRDNPLSNSIGTLKISNMNLVILDHSNKSVWSTNHTRGNERSLVVAELLANGNFLMRDSNSNDAYGFLWQSFDYPTDTLLPEMKLGYDLKIGLNRSLTSWRSPDDPSSGYFSYKLEGSRRLPEFYLMQGDVREHRSGPWNGIQFIGIPEDQKSSYMMYNFTDNSEEVAYTFVMTNNGIYSRLKLSSDGYLERLTWAPSSGAWNVFWSSPNHQCDMYRMCGTYSYCDVNTSPSCNCIPGFNPKNRQQWDLRIPISGCKRRTRLSCNGDGFTRMKNMKLPDTTMAIVDRSMGVKECEKRCLSDCNCTAFANADIRNGGTGCVIWTGELEDMRNYAEGGQELYVRL…	BAA34231	SDMKQCKIGYRMPGNCAELAQTCENFCSRGKEKKPSHWKCTNGPKNTYSCDCK	BAA96402
	S47	INTLSSTESLTISNNRTLVSPGDVFELGFFKTTSSSRWYLGIWYKQLPEKTYVWVANRDNPLPNSIGTLKISNMNLVLLDHSNKSVWSTNLTRRNERTPVMAELLANGNFVMRDSNNNDASEFLWQSFDYPTDTLLPEMKLGYDLKTGLNRFLISWRSSDDPSSGDYSYKLEPRRLPEFYLLQGDVREHRSGPWNGIRFSGILEDQKLSYMEYNFTETSEEVAYTFRMTNNSFYSRLTLSSTGYFERLTWAPSSVIWNVFWSSPANPQCDMYRMCGPYSYCDVNTSPSCNCIQGFDPRNLQQWALRISLRGCKRRTLLSCNGDGFTRMKNMKLPETTMAIVDRSIGEKECKKRCLTDCNCTAFANADIRNGGTGCVIWTGNLADMRNYVADGQDLYVRL…	BAB79443	MNPCDDIFGMEGQCGGPKTCEKLYSKGMDKRPPRCECTNSGKNTYSCVCKLC	BAA96403
	S48	FNILSSTETLTISGNRTLVSPGNVFELGFFKTTSNSRWYLGIWYKKLYFRTYVWVANRDSPLSTGTLKISGNNLVLLGHSNKSVWSTNLTRRNERSPVMAELLANGNFVMRDSNNNDASGFLWQSFDFPTDTLLPEMKLGYDHKKRLNRFLTSWRNSDDPSSGEFSYQLDTQRGMPEFLVLKEGYPGHRSGPWNGVRFSGIPEDQKLSYMVYNFTENSEEVAYSFRVTNNSIYSRLKINSEGFLERLTWTPASSAWNLFWSVPVDTRCDVYMSCGPYAYCDVNTSPVCNCIQGFNRSNEQQWDMRDGASGCIRGTQLSCSDDGFTRMKKMKLPDTTMAIVDRSIGVKECEKRCLSDCNCTAFANADIRNGGTGCVIWTGELEDIRNYFAVLGQDLYVRL…	BAC24035	MKLCYRKRTFDVPCVKPENKHCEDLFKKDLKEITAYNCTCVKLYSKSGCTCKLGRKCPRHFFF	BAA96404
	S49	INTLSSTESLTISSNRTLVSPGNFFELGFFRTNSRWYLGMWYKKLSVRTYVWVANRDNPVANSVGTLKISGNNLVLLGHSSKSVWSTNLTRRNERSSVVAELLANGNFVMRDSNNNDASRFLWQSFDYPTDTLLPEMKLGYDLKTGLNRFLTAWRSSDDPSSGEISYKLEPRRLPEFYLLKRRVFRLHRSGPWNGIRFSGIPEDQKLSYMIYNFTENSEELAYTFRITNNSIYSILTVSSEGKLERLMWNPSLAMWNVFWFFPVDSQCDTYMMCGPYSYCDVNTSPVCNCIQGFNPMYVEEWDLREWSSGCIRRTLLSCSEDGFTRMKNMKLPDTTMAIVDRSIGLKECEKRCLSDCNCTAFANADIRNGGTGCVIWTGKVEDMRNYGADGQDLYVRLA…	BAC24036	RDECLGHVRLSGPCGDSGENACVIRFQRREKKRPRSCGCTNFEGIGRCFCCM	BAA96405
	S52	INTLSATESLTISSNRTLVSPGNVFELGFFITNSSSRWYLGIWYKKLTDRTYVWVANRDNPLSSSTGTLKISGNNLVIFGHSNKSVWSTNLTIGNERSPVVAELLANGNFVMRDPNNNEASGFLWQSFDYPTDTLLPEMKLGYDLKTGLNRFLISWRSSDDPSSGEITYKLEPRRFPEFYIFSDDFRVHRIGPWNGIGFIGIPEDQNSTYIVYNFTENSEEVAYSFRMTNNSIYSRLIITSEGYFQRLMWTPSTEIWQVFWSSPMSLQCDPYRICGPYAYCDESTSPMCICIQGFDPKNRQQWDLRSHASGCIRRTRLRCSGDGFTRMKNMKLPDTTTAIVDRSIGVKECEKRCLSDCNCTAFANADIRNGGTGCVIWTGELEDIRTYVADGQDLYVRL…	BAC24037	MNRCTRELPFPGKCGSSEDGGCIKLYSSEKKLHPSRCECEPRYKARFCRCKIC	BAA92247
	S53	INTLSSTESLTISSNRTLVSPGDVFELGFFRTNSRWYLGMWYKKLPYRTYVWVANRDNPLSNSIGTLKISGNNLVILGHSNKSVWSTNLTRGSERSTVVAELLANGNFVIRYSNNNDASGFLWQSFDFPTDTLLPDMKLGYDLKKGFNRFLISWRSSDDPSSGNYSYKLETRRLPEFYLSSGVFRLHRSGPWNGIQISGIPEDQNLHYMVYNFIENSEEVAYTFRMTNNSIYSRLTLGFSGDFQRLTWNPSIGIWILFWSSPVDPQCDTYVMCGPNAYCDVNTSPVCNCIQGFNPWNVQLWDQRVWAGGCIRRTQLSCSGDGFTRMKKMKLPETTMAIVDRRIGVKECEKRCLSNCKCTAFANADIRNGGTGCVIWTEQLDDMRNYGTGATDGQDLYVR…	BAF91394	LNNCKDALRLPGLCYSGTLTCEGLYHKVCGRKAKSCNCFNDFSNMNHVGHCYCNLII	BAI53092
	S54	FNILSSTESLTISGNRTLVSPGDVFELGFFRTTSSSRWYLGIWYKKVYFRTYVWVANRDNPLSRSIGTLRISNMNLVLLDHSNKSVWSTNLTRGNERSPVVAELLANGNFVMRDSNNNDASGFLWQSFDFPTDTLLPEMKLGYDLKTGLNRFLTAWRNSDDPSSGDYSYKLENRELPEFYLLKSGFQVHRSGPWNGVRFSGIPENQKLSYMVYNFTENSEEVAYTFRMTNNSFYSRLKVSSDGYLQRLTLIPISIAWNLFWSSPVDIRCDMFRVCGPYAYCDGNTSPLCNCIQGFDPWNLQQWDIGEPAGGCVRRTLLSCSDDGFTKMKKMKLPDTRLAIVDRSIGLKECEKRCLSDCNCTAFANADIRNGGTGCVIWTGHLQDIRTYYDEGQDLYVRL…	BAF91382	VEACICSESFKGGCLEPRNEYCATQFRKRLNEQTAFNCTCVTSHSRAQCSCRLARKCTTGPWPC	BAF91383
	S55	FNILSSTETLSISGNRTLVSPGDVFELGFFTTTSSSRWYLGIWYKKVYFKTYVWVANRDSPLSNATGTLKITGNNLVLLDFSNKSVWSTNLTRGNERSPVVAELLANGNFVMRDSNNNDASEFLWQSFDFPTDTLLPEMKLGYDLKTGHKRFLTSWRNSDDPSSGEISYILDTQRGMPEFFLLENGFIIHRSGPWNGVQFSGIPDDQKLSYMVYNFIENSEEVAYTFRVTNNSIYSRLKISSEGFLERLTLTPMSSAWNLLWSSPVDIRCDVYIVCGPYSYCDGNTSPLCNCIQGFMPFIVQRWDMGDGAGGCIRRTPLSCSGDGFTRMKNMKLPDTTMAIVDRRIGVKECKKRCLSNCNCTAFANADIRNGGTGCVIWTGALQDIRTYYDDGQDLYVR…	BAF91395	TKNCFINGTFEGACANPRKEHCAELVKTRCNETTAFNCNCGGSRTRSHCICQLRRKC	BAI53093
	S56	FNTLSSTESLTISTNRTLVSPGDVFELGFFRTNSRWYLGMWYKKLPYRTYVWVANRDNPLSSSIGTLKISGNNLVILGHSNKSVWSTNLTRGSERSTVVAELLGNGNFVMRDTNNNDASEFLWQSFDYPTDTLLPEMKLGYNLKKGLNRLLISWRSSDDPSSGDYSYKLEPRRLPEFYLLKRGVFRVQRSGPWNGIQFNGIPEDQTLSYMVYNFTENSEEVAYTFLMTNNSFYSRLTINFEGDFQRLTWAPSSIVWTVFWSSPVNPQCDIYRMCGPYSYCDVNTSPVCNCIQGFNRKNRQQWDVRIFLSGCIRRTRLSCNGDGFTRMKNMKLPETTMAIVDRSIGLKECEKRCLSDCNCTAFANADIRNGGTGCVIWIGRLDDMRNYVPDHGQDLYVRL…	BAF91396	KDGCRDDFNFPGICDNSGHKKCTDLYVEGTSRKHASCVCDGSKGVQLCLCNLC	BAI53094
	S60	VNTMSSSESLTISSNRTLVSPGGVFELGFFKPSGRSRWYLGIWYKKVSQKTYAWVANRDNPLSNSIGTLKISGNNLVLLGQSNNTVWSTNLTRENVRSPVIAELLPNGNFVMRYSNNKDSSGFLWQSFDFPTDTLLPEMKLGYDFKTGRNRFLTSWRSYDDPSSGKFTYELDIQTGLPEFILINRFLNQRVVMQRSGPWNGIEFSGIPEVQGLNYMVYNYTENSEEIAYSFQMTNQSIYSRLTVSDYTLNRFTRIPPSWGWSLFWSLPTDVCDSLYFCGSYSYCDLNTSPYCNCIRGFVPKNRQRWDLRDGSHGCVRTTQMSCSGDGFLRLNNMNLPDTKTASVDRTIDVKKCEEKCLSDCNCTSFATADVRNGGLGCVFWTGDLVEIRKQAVVGQDLY…	BAC76056	AWKCPEGIVYPSPISGRCINSRSTECKKHYEVEGQNVTNCRCDTYSMQNPARITCYCCKVKS	BAB86353
	S61	INTLSSTESLTISSSRTLVSPGNVFELGFFKTTSSSRWYLGMWYKKFPYRTYVWVANRDNPLSNDIGTLKTSGNNLVLLDHSNKSVWSTNVTRGNERSPVVAELLANGNFVMRDSNNNNASQFLWQSFDYPTDTLLPEMKLGYDLKTGLNRFLTSWRSSDDPSSGDYSYKLELRRLPEFYLWKGSIRTHRSGPWSGIQFSGIPEDQRLSNMVYNFTENSEEVAYTFQMTNNSFYSTLTISSTGYFERLTWAPSSVVWNVFWSSPNHQCDMYRICGPYTYCDVNTSPSCNCIQGFRPKNRQQWDLRIPISGCKRRTRLSCNGDGFTRMKNMKLPDTTMAIVDRSIVLKECKKRCLGDCNCTAFANADIRNGGTGCVIWIGELADIRNYADGGQDLYVRLA…	BAF91397	MMPCGSIMVGNCRNLGAKECEKLNSPGKRKRPSHCKCTNTQRGTYSCDCKLC	BAI53095
	S99	INTLSSTESLTISGNRTLVSPGDDFELGFFKTTSRSRWYLGIWYKKISERTYVWVANRDSPLSNAVGTLKISGNNLVLLDHFNKSVWSTNLTRGNERSPVVAELLANGNFVIRYFSNNDASGFLWQSFDYPTDTLLPEMKLGYDIKTGLNRFLTSWRSYDDPSSGEIVYKLDTQRGMPEFFLLKNDFPAHRSGPWNGIGFSGLPEDHKLGYMAYNFIENSEEVAYSFRMTNNSIYSRLEINSDGDLERLIWTPTSWEWSLFWSSPVDLQCDVYKTCGPYAYCDLNTSPLCNCIQGFTPSNVQQWDLRNPSAGCIRRTRLSCRGDGFTRMKNMKLPETTIATVDRNIGLKECKKMCLSDCNCTAFANADIRNGGTGCVIWTGRLHDIRNYAADGQDLYVR…	BAC24038	LKLCARPFGGRCGNNGIALCKMSFGEAMNKEAFNCKCEKYNTRNRLCKCYFDVHAC	BAI53097
B.oleracea	S1	INTLSATESLTISSNRTLVSPGNVFELGFFRTNSSSRWYLGIWYKKLSGRAYVWVANRDNPLSNSIGTLKISNMNLVLIDQSTKSVWSTNLTRGNERLPVVAELLANGNFVMRDSNNNNASAFLWQSFDYPTDTLLPEMKLGYDLRTGRNRFLTSWRSSDDPSTGDFSYKLELRNIPEFYLLQGDFPEHRSGPWNGIQFSGIPEDQKLSYMVYNFTENSEEVAYTFLMTNNSFYSRLIISSEGYFRRLTWAPSSVIWNVFWSSPNHQCDMYRMCGPYSYCDVNTQPICNCIQGFNPGNVQQWALRIPISGCKRRTPLSCNGDGFTRMKNMKFPDTRMATVDRSIGVKECKKRCLSDCNCTAFANADIRNGGTGCVIWTGQLEDIRNYAVGGQNLYVRLA…	BAC24040	RCIVGFRMPGSCGNSGDKECGKLCSPGKDKKKPSHCKCRNGQEDTYACDQCFKLC	BAI63298
	S3	VNTLSSTEYLTISNNKTLVSPGDVFELGFFKTTSSSRWYLGIWYKTLSDRTYVWIANRDNPISNSTGTLKISGNNLVLLGDSNKPVWSTNLTRRSERSPVVAELLANGNFVMRDSNNNDASQFLWQSFDYPTDTLLPDMKLGYDLKTGLDRFLTSWRSLDDPSSGNFSYRLETRKFPEFYLRSGIFRVHRSGPWNGIRFSGIPDDQKLSYMVYNFTDNSEEVAYTFRMTNNSIYSRLTVSFLGHFERQTWNPSLGMWNAFWSFILDSQCDIYKMCGPYAYCDVNTSPICNCIQGFNPSDVEQWDRRSWAGGCIRRTRLSCSGDGFTRMKNMKLPETTMAIVDRSIGVKECEKKCLSDCNCTAFSNADIRNGGMGCVIWTGRLDDMRNYAADGQDLYFRL…	CAA55950	VMKNCPIQFNLGGQCGNSGGDACVEEYNRKKKKKKIFCSCGGVRVGQCCCI	CAC19880
	S4	FNILSSTETLTISGNRTLVSPGDVFELGFFTPGSSSRWYLGIWYKKVYFRTYVWVANRDNPLSNSIGTLKISNMNLVLLDHSNKSVWSTNLTRGNERSPVVAELLPNGNFVMRFSNNNDENEFLWQSFDYPTDTLLPEMKLGYDLKTGLNRLLTSWRSSDDPSSGEVSYKLENRELPEFYLLQNGFEIHRSGPWNGVRFSGIPDNQKLSYLVYNFTENSEEVAYTFRITNNSIYSRLKVSPDGFLQRLTLIPISIVWNLFWSSPVDIRCDIYKACGPYSYCDGNTSPLCNCIQGFDPWNMQHWNMGEAVAGCIRRTPLRCSDDGFTRMRKMKLPETTKAIVDRSIGVKECKKRCLSDCNCTAFANADIRNGGTGCVIWAGELQDIRTYFAEGQDLYVRL…	BAF91400	LEACSRKERFEGPCVDPRNEYCAALFKEFLNENTAFNCTCRTLVSRANCRCQLARKC	BAC24072
	S5	VNTLSSSESLTISSNRTLVSPGGVFELGFFKPLGRSRWYLGIWYKKVSQKTYAWVANRDSPLTNSIGTLKISGNNLVLLGQSNNTVWSTNITRGNARSPVIAELLPNGNFVMRYSNNKDPSGFLWQSFDFPTDTLLPEMKLGYDLKTGRNRFLTSWKGSDDPSSGNFVYKLDIRRGLPEFILINTFLNQRVETQRSGPWNGIEFSGIPEVQGLNYMVYNYTENSEEIAYSFHMTNQSIYSRLTLTEFTLDRFTWIPPSWGWSLFWTLPTDVCDPLYLCGSYSYCDLITSPNCNCIRGFVPKNPQQWDLRDGTQGCVRTTQMSCSGDGFLRLNNMNLPDTKTATVDRTIDVKKCEERCLSDCNCTSFAIADVRNGGLGCVFWTGELIAIRKFAVGGQDLY…	CAB41878	AWKCPGAVAKADNITGTCVNSVSEDCQRYVGQNVNNCLCLNFSKHNRGRITCYCCKVKS	BAB86355
	S6	INTLSSTESLTISSNKTLVSPGSIFEVGFFRTNSRWYLGMWYKKVSDRTYVWVANRDNPLSNAIGTLKISGNNLVLLDHSNKPVWWTNLTRGNERSPVVAELLANGNFVMRDSSNNDASEYLWQSFDYPTDTLLPEMKLGYNLKTGLNRFLTSWRSSDDPSSGNFSYKLETQSLPEFYLSRENFPMHRSGPWNGIRFSGIPEDQKLSYMVYNFIENNEEVAYTFRMTNNSFYSRLTLISEGYFQRLTWYPSIRIWNRFWSSPVDPQCDTYIMCGPYAYCDVNTSPVCNCIQGFNPRNIQQWDQRVWAGGCIRRTQLSCSGDGFTRMKKMKLPETTMATVDRSIGVKECKKRCISDCNCTAFANADIRNGGSGCVIWTERLEDIRNYATDAIDGQDLYVR…	Q09092	KKNCVGKTRLPGPCGDSGASSCRDLYNQTEKTMPVSCRCVPTGRCFCSLCK	AAF17503
	S7	FNTLSSTESLTISNNRTLVSPGDVFELGFFKTTSSSRWYLGIWYKKLPGRTYVWVANRDNPLSNSIGTLKISNMNLVLLDHSNKSVWSTNHTRGNERSLVVAELLANGNFLVRDSNNNDAYGFLWQSFDYPTDTLLPEMKLGYDLKIGLNRSLTSWRSSDDPSSGDFSYKLEGSRRLPEFYLMQGDVREHRSGPWNGIQFSGIPEDQKLSYMMYNFTDNSEEVAYTFLMTNNSFYSRLKLSSEGYLERLTWAPSSGIWNVFWSSPNHQCDMYRMCGTYSYCDVNTSPSCNCIPGFNPKNRQQWDLRIPISGCIRRTRLGCSGDGFTRMKNMKLPDTTMAIVDRSISVKECEKRCLSDCNCTAFANADIRNRGTGCVIWTGELEDMRNYAEGGQDLYVRL…	BAE95182	QCNIGYRMPGNCAELAQTCEKFCSRGKEKKPSHWKCTNGPKNTYSCDCK	BAE95181
	S8	INTLSSADSLTISSNRTLVSPGNIFELGFFRTNSSSRWYLGIWYKQLSERTYVWVANRDNPLSNSIGTLKISDMNLLLLDHSNKSVWSTNLTRGNERSSLVVAELLANGNFVMRDSNNNDAGGFLWQSFDYPTDTLLPEMKLGYDLKKGLNRFLTSWRSSEDPSSGEISYKLEMRRLPEFYLWNEDFPMHRSGPWNGIEFIGIPEDQKSSYMAYNFTENSEGVAYTFRMTNNSLYSRLTVSSEGNFERLTWNPLLGMWNVFWSSPVDAQCDMYRTCGPYSYCDVNTSPVCNCIQGFNPSNVQLWDLRDGAGGCIRRTRLSCSGDGFTRMKNMKLPETTMATVDRSFGLKECKKRCLSDCNCTAFANVDIRNGGTGCVFWTGHLEDMRNYAADGQDLYVK…	BAC24042	MNKCTDYINLLGRCGGSGDGLCRSSYESNKNTKPLNCECKDAKMKFQNDKDVIRGRCRCVLCK	BAC24073
	S11	FNILSSTETLTISDNRTLVSPGDVFELGFFKITSSSRWYLGIWYKKLYFGSIKTYVWVANRDSPLSNAIGILKISGNNLFILDHSNKSVWSTNLTRGNERSPVVAELLANGNFVMRDSNNNDASGFLWQSFDYPTDTLLPEMKLGYDLKKGLNRLLTSWRSSDDPSSGEISYQLDTQRGMPEFYLLINGSRYHRSGPWNGVQFNGIPEDQKLSYMVYNYIENDEEVAYSFRMTNNSIYSRLTISFEGFLERYTWTPTSIAWNLFWSSPVDIRCDVYMACGPDAYCNLNTSPLCNCIQGFKRSNEQQWDVRDGSSGCIRETRLSCSGDGFTRMKKMKLPETTTAIVDRSIGVKECEKRCLSDCNCTAFANADIRNGGTGCVIWTTGLEDIRTYFAADLGQ…	BAC24043	MNQFSCNRTFPGARCGSPEDCENYFKKILNEKTASNCKCTGKHPHLLCTCQLKHKCLP	BAI63299
	S12	INTLSSTESLTISSNRTLVSPGDVFELGFFETNSRWYLGMWYKKLPYRTYIWVANRDNPLSNSTGTLKISGSNLVILGHSNKSVWSTNLTRGNERSPVVAELLANGNFVMRDSNNNDASKFSWQSFDYPTDTLLPEMKLGYNLKKGLNRFLVSWRSSDDPSSGDYSYKLEPRRLPEFYLLQGDVREHRSGPWNGIRFSGILEDQKLSYMVYNFTENSEEVAYTFRMTNNSFYSRLTLSSTGYFERLTWAPSSVIWNVFWSSPANPQCDMYRMCGPYSYCDVNTSPSCNCIQGFDPRNLQQWALRISLRGCKRRTLLSCNGDGFTRMKNMKLPETTMAIVDRSIGLKECEKRCLSDCNCTAFANADIRNGGTGCVIWTGNLADMRNYVADGQDLYVRLAV…	BAE95185	PCDDTFGMEGQCGGPKTCENLYSKGLDKRPPRCECTNSGKNTYSCVCKLC	BAE95184
	S13	INTLSSTESLTISSNRTLVSPGNVFELGFFKTTSSSRWYLGIWYKKFPYRTYVWVANRDNPLSNDIGTLKISGNNLVLLDHSNKSVWSTNVTRGNERSPVVAELLDNGNFVMRDSNSNNASQFLWQSFDYPTDTLLPEMKLGYDLKTGLNRFLTSWRSSDDPSSGDYSYKLEPGRLPEFYLWKGNIRTHRSGPWSGIQFSGIPEDQRLSYMVYNFTENREEVAYTFQMTNNSFYSILTISSTGYFQRLTWAPSSVVWNVFWSSPNHQCDMYRICGPYTYCDVNTSPSCNCIQGFNPENVQQWALRIPISGCKRRTRLSCNGDGFTRMKNMKLPDTTMAIVDRSIGVKECKKRCLGDCNCTAFANADIRNGGTGCVIWTGELADIRNYADGGQDLYVRLA…	BAA83905	MMPCGSFMFGNCRNIGARECEKLNSPGKRKPSHCKCTDTQMGTYSCDCKLC	AAF17504
	S13b	INTLSSTESLTISSNRTLVSPGNVFELGFFKTTSSSRWYLGIWYKKFPYRTYVWVANRDNPLSNDIGTLKISGNNLVLLDHSNKSVWSTNVTRGNERSPVVAELLDNGNFVMRDSNSNNASQFLWQSFDYPTDTLLPEMKLGYDLKTGLNRFLTSWRSSDDPSSGDYSYKLEPGRLPEFYLWKGNIRTHRSGPWSGIQFSGIPEDQRLSYMVYNFTENREEVAYTFQMTNNSFYSILTISSTGYFERLTWAPSSVVWNVFWSSPNHQCDMYRICGPYTYCDVNTSPSCNCIQGFNPENVQQWALRIPISGCKRRTRLSCNGDGFTRMKNMKLPDTTMAIVDRSIGVKECKKRCLGDCNCTAFANADIRNGGTGCVIWTGELADIRNYADGGQDLYVRLA…	ABW24819	MMPCGSFMFGNCRNIGARECEKLNSPGKRKKPSHCKCTDTQMGTYSCDCKSC	ABQ52684
	S14	FNTLSSTEFLTISNNRTLASPGDVFELGFFRTNSSSPWYLGIWYKKVSDRTYVWVANRDNPLSSSIGTLKISGNNLVILDHSNKSVWSTNLTRGNERSPVVAELLANGNFVMRDSNNNDASGFLWQSFDFPTDTLLPEMKLSYDLKTGLNRFLTSRRSSDDPSSGDFSYKLEPRRLPEFYLSSGVFLLYRSGPWNGIRFSGLPDDQKLSYLVYNFTENNEEVAYTFQMTNNSFYSRLTLNFLGYIERQTWNPSLGMWNRFWAFPLDSQCDTYRACGPYSYCDLNTSPICNCIQGFNPSNVEQWDQRVWANGCMRRTRLSCSGDGFTRIKNMKLPETTMAIVDRSIGVKECEKRCLNDCNCTAFANADIRNGGTGCVIWTGRLDDMRNYAAAGQDLYVRL…	BAF91401	FMKKCASSFPLSGPCRQTGVKNCERIYKKKPSTCTCEDFFADNNGRCCCV	BAC24074
	S16	FNTLSSTESLTISNNRTLASPGDVFQLGFFRTNSSSPWYLGIWYKQLSDRTYVWVANRDSPLSNAIGILKISGNNLVILDHSNKSVWSTNLTRGNERSPVVAELLANGNFVVRDSNNNGASGFLWQSFDYPTDTLLPEMKLGYDLKTGLNRFLTSWKSWDDPSSGDFLYELETRRLPEFYLTIGIFRVHRSGPWNGIRFSGIPDDQKLSYLVYNFTENSEEVTYTFRMTNNSIYSRLIVSFSGYIQRQTWNPTLGMWSVFWSFPFDSQCDSYRACGPNAYCDVNTSPFCNCIQGFIPSNVVQWDQRVWAGGCIRRTRLSCSRDGFTRMKNMKLPETTMAIVDRSTGVKECKKRCLSDCNCTAFANADIRNGGTGCVIWTGQFHDMRNYGVDGQNLYVRL…	BAC24044	NLMKECGRFRLSGLCGRSGVEDCKIMYKKKPSKCTCVNFPDKIGRCCCV	CAC19878
	S18	ITTLSATESLTISSNRTLVSPGNVFELGFFKTTSSSRWYLGIWYKKLPDRTYVWIANRDNPLPNTIGTLKISGNNLVILGHSNKSVWSTNVTRGNERSPVVAELLANGNFVMRDSNNTDANEFLWQSFDFPTNTLLPEMKLGYDLKTGLNRFLTSWRGSDDPSSGDHLYKLEPRSFPEFYIFNDDFPVHRIGPWNGIEFSGIPEDQKSSYMVYNFTENSEEVAYSFRMTNNSIYSRLIISSEGYLQRLIWTPSTKIWQEFWSSPVSLQCDPYRICGPYAYCDENTSPVCNCIQGFDPKNQQQWDLRSHASGCIRRTWLSCRGDGFTRMKNMKLPDTTAAIVDRSVGVKECEKKCLSNCNCTAFANADIRNGGTGCVIWTGELEDIRNYVADGQDLYVRL…	BAA92836	MNRCIDQLPFRGTCTSSGGEDCRKLFATETNMHPSRCKCIPDYKRRYCRCKLC	BAC24075
	S20	INALSATESLTISNNRTLVSPGDVFELGFFITNSSSRWYLGIWYKKLSERTYVWVANRDSPLSNAIGTLKISDNNLVLLDHSNKSVWSTNLTRGNERSPVVAELLANGNFVMRDSNNNDASGFLWQSFDSPTDTLLPEMKLGYDLKTGLNRFLTPWRSSDDPSSGDFLYELEARRLPEFYLSSGIFRLYRSGPWNGIRFSGIPDDQKLSYMVYNFTENSEEVAYTFRMTNNSIYSKLTVSVSGKFERQTWNPTLGMWNVFWSFPSDSQCDTYRICGPYSYCDVSTSPICNCIQGFNPSNVQQWDQRSWSGGCIRRTQLSCSGNGFARMKNMKLPEIRMAIVDRSIGIGVKECEKRCLSDCNCTAFANVDIRNGGTGCVIWTGRLDDMRNYASDGQDLYV…	BAC24045	MIKKCPDPINLRGKCSESGGVVACAKSYNRKNPSGCSCIDYDEKGRCCL	BAC24076
	S24	FNTLSSTESLSISNNRTLLSPGNVFELGFFRTNSRWYLGMWYKELSEKTYVWVANRDNPLANAIGTLKISGNNLVVLDHSNKSVWSTNLTRENERSPVVAELLANGNFVMRDSSGFLWQSFDYPTDTLLPEMKLGYDLKTGLNRFLISWRSLDDPSSGNFSYSLEKRELPEFYLYKGDFRVHRSGPWNGIAFSGIPEDQQLSYMVYNFTENRDEAAYTFRMTNSSIYSKLTINSEGRFQRLTWTPSSGAWNVFWSSPVNPECDLYMICGPYAYCDLNTSPSCNCIQGFNPGDVQQWDLRDWTSGCIRRTRLRCSGDGFTRMKNMKLPETTMAIVDRSIGMKECKKRCLSDCNCTAFANADVRNGGTGCAIWTAQLDDVRNYGADGQDLYVRLAAAD	BAC24046	TKLCPGNVTSRGVCGNSGVQSCVTAISRKLHKDRRLCSCLCKIHEGYRFCPCVCKC	BAC24077
	S25	FNTLLSRESLTITSNRTLVSPGDVFELGFFKTTSSSRWYLGIWYKKLSERTYVWVANRDSPLSNAVGTLKISNMNLVLLDLSNKSVWSTNLTRGNERSPVVAELLANGNFVIRYSNKNYATGFLWQSFDYPTDTLLPDMKLGYDFKKGLNRFLTSWRNSDDPSSGEISYKLDTQTGMPEFYLLQTGVQVHRSGPWNGVRFSGIPGDQELSYMVYNFTENTEEVAYTFRMTDNSIYSRLKVSSEGFLERLTWTPNSTTWNLFWYLPLENQCDMYMICGRYAYCDVNTSPLCNCIQGFIPWNKQQWDQRDPSGGCKRRTRLSCNGDGFTRMKKMKLPETTMATVDRSIGVKECEKRCLSDCNCTAFAKADIRNGGTGCVIWTGALEDIRNYYADGQDLYVR…	BAC24047	CKGTFRRRCGSPTNDYCGKLLRDGQNEKCAKYFRENLHVKAAFDCQCLYLHPHGVCTCQLLRKC	BAC24078
	S28	FNILSSTESLTISGNRTLVSPGDVFELGFFRTTSSSRWYLGIWYKKVYFRTYVWVANRDNPLSRSIGTLRISNMNLVLLDHSNKSVWSTNLTRENERSPVVAELLANGNFVMRDSNNNDASGFLWQSFDFPTDTLLPEMKLGYNLKTGLNRFLTAWRNSDDPSSGDYSYKLENRELPEFYLLKSGFQVHRSGPWNGVRFSGIPENQKLSYMVYNFTENSEEVAYTFRMTNNSFYSRLKVSSDGYLQRLTLIPISIVWNLFWSSPVDIRCDMFRVCGPYAYCDGNTSPLCNCIQGFDPWNLQQWDIGEPAGGCVRRTLLSCSGDGFTKMKKMKLPDTRLAIVDRSIGLKECEKRCLSDCNCTAFANADIRNGGTGCVIWTGHLQDIRTYFADGQDLYVRL…	BAE92528	VEACICSESFEGGCLEPRNEYCAAQYRKRLNEQTAFNCTCVTSHSRAQCSCRLRRKCTTGPWPC	BAE92529
	S29	INTLSSADSLTISSNRTLVSPGNIFELGFFRTTSSSRWYLGMWYKKLSDRTYVWVANRDNPLSNSIGTLKISGNNLVILGDSNKSVWSTNITRGNERSPVVAELLANGNFVMRDSNNNDGSGFLWQSFDYPTDTLLPEMKLGYDLITGLNRFLTSSRSLDDPSSGDYSYKFESRRLPEFYLLKGSGFRVHRSGPWNGVQFSGMPEDQKLSYMVYNFTQNSEEVVYTFRMTNNSIYSRLTISSEGYLERLTWTPSSGMWNVFWSSPVDLQCDVYKICGPYSYCDVNTSPVCNCIQGFNPLNVHQWDLRDGTSGCIRRTRLSCSGDGFTRMKNKKLPETTMAIVDHSIGLKECKKWCLSDCNCTAFANTDIRNGGTGCVIWTERLEDIRTYFTDGQDLYVR…	CAA82930	LRKRCPEHYSLPGVCGNSGNEECKRRYPYPINKIDLPTTCKCERSKFHKRGLCKCSRNC	BAC24079
	S32	INTLSSTESLTISNNRTLVSPGGVFELGFFTLGSSSRWYLGIWYKKLPYITYVWVANRDNPLSNSTGTLKISGNNLFLLGDSNKSVWSTNLTRGNERSPVVAELLANGNFVMRDSNNNDASGFLWQSFDFPTDTLLPEMKLGYYLKTGLNRFLTSSRSFDDPSSGDYSYKLEPRRLPEFYLLLGDVREHRSGPWNGIQFSGIPEDQKLSYMVYNFTENSEEVAYTFRMTNNSFYSRLTINSEGYLERQTWAPSSVVWNVFWSSPNHQCDMYRMCGPYSYCDVNTSPSCNCIQGFKPGNVQQWALRNQISGCKRRTRLSCNGDGFTRMKNMKLPDTTMAIVDRSMSVKECEKRCLSDCNCTAFANADIRNRGTGCVIWTGELEDMRNYAESGQDLYVRLA…	BAB79442	RCTRGFRKPGKCTTLEEEKCKTLYRPGQCKCSDSKMNTHSCDCRVK	BAB79440
	S33	FNILSSTESLTISTNRTLVSPGNVFELGFFRTNSSSRWYLGIWYKKISERTYVWVANRDRPLSSAVGTLKISGYNLVLRGHSNKSVWSTNLTRGNERSPVVAELLANGNFVMRDSNNNNASQFLWQSFDYPTDTLLPEMKLGYDLKTGLNRFLTSWRTSDDPSSGDYLYKLEPRKLPEFYLWNEDFPMHRSGPWNGVRFSGIPEDQKLSYLVYNFTENSEEVAYTFRMTNNSFYSRLTVSSSGYFERLTWNPSLGIWNVFWSSPVDFHCDLYVSCGPYSYCDVNTSPVCNCIQGFNPWNMQEWNLRVPAGGCIRRTKLSCSGDGFTRMKNMKLPETTMAIVDRSIGLKECEKKCLSDCNCTAFANADIRNRGTGCVIWTGRLADMRNFVPDHGQDLYVR…	BAC24048	MKQCTEYLNLGGPCGNSGKATCIKLYENITKTTPSYCKCKDLVEKVKITGRCDCRKRKC	BAI63302
	S39	INTLSSTESLTISSNRTLVSPGDVFELGFFRTNSRWYLGMWYKKLPYRTYVWVANRDNPLSNSIGTLKISGNNLVILGHSNKSVWSTNLTRGSERSPVVAELLGNGNFVIRYSNNNNASGFLWQSFDFPTDTLLPEMKLGYDLKKGFNRFLISWRSSDDPSSGNYSYKLETRRLPEFYLSSGVFRLHRSGPWNGIQISGIPEDQNLHYMVYNFIENSEEVAYTFRMTNNSIYSRLTLGFSGDFQRLTWNPSIGIWILFWSSPVDPQCDTYVMCGPNAYCDVNTSPVCNCIQGFNPWNVQLWDQRVWAGGCIRRTQLSCSGDGFTRMKKMKLPETTMAIVDRSIGVKECEKRCLSDCNCTAFANADIRNGGTGCVIWTEQLDDMRNYGTGATDGQDLYVR…	BAC24052	LNNCKDALRLPGLCYSGTLTCEGLYHKVCGRKARSCNCFNDFSNMNHVGHCYCNLII	BAC24080
	S51	FNTLLSTESLTISGNRTLVSPGDVFELGFFKNTLNSRWYLGIWYKNLSDRTYVWVANRDSSLSNAIGTLKFSGSNLVLRGRSNKFVWSTNLTRGNERSPVVAELLANGNFVIRYSDNNDASGFLWQSFDFPTDTLLPEMKLGYYLKTGLNRFLTSWRNFDDPSSGEFSYKLETRRLPEFYLLKNGSPGQRSGPWNGVQFSGIPEDQKLSYMVYNFTENSEEVAYTFRMTDNSIYSRIQISPEGLLERLTWTPTSGTWNLFWSAPVDIQCDVYMTCGPYAYCDVNTSPVCNCIQGFIPFDMQQWALRDGTGGCIRRTRLSCSSDGFTRMKNMKLPDTKMAIVDRSIDVKECEKRCLSDCNCTAFANADIRNGGTGCVTWNRELEDIRSYISNGQDLYVRL…	BAC24055	KEQCRKNFPGHCETSERCENTYKRLNKKVFNCHCQPFGRRRLCTCKC	BAC80142
	S52	INTLSSRESLKISSNRTLVSPGSIFELGFFRTNSRWYLGIWYKKLPYRTYVWVANRDNPLSNSTGTLKISGNNLVILGHSNKSVWSTNLTRGSERSTVVAELLANGNFVMRDSNNNDASGFLWQSFDYPTDTLLPEMKLGYDLKTGLNRFLTSWRSSDDPSSGNFSYKLENQRLPEFYLSSHGIFRLHRSGPWNGIGFSGIPEDEKLSYMVYNFTENSEEVAYTFRMTNNSIYSRLTLSFEGDFQRLTWNPSLELWNLFWSSPVDPQCDSYIMCAAHAYCDVNTSPVCNCIQGFDPRNTQQWDQRVWSGGCIRRTRLSCSGDGFTRMKNMKLPETTMAIVDRSIGVRECEKRCLSDCNCTAFANADIRNGGTGCVIWTGLLYDMRNYAIGAIDGQDLYV…	BAF91411	KKDCKDDIRLSGLCHKPGASCETVYHQNCKTKAKKCNCLNIDGAGRCDCY	BAI63303
	S57	INTLSSTESLTISSNRTLVSPGDVFELGFFRTTSSSPWYLGIWYKQLSERTYVWVANRGNPLPNSIGSLKISGNNLVLLGHSNKSVWSTNLTRENERSPVVAELLANGNFVMRDSNNNDASGFLWQSFDYPTDTLLPEMKLGYDHKTGLNRFLNSWRSLNDPSSGNYSYRLETRRFPEFYLWSGVFILYRSGPWNGIRFSGILEDQKLSYMVYNFTENSEEVAYTFRMTNNSMYTRLTVSFSGDFERQTWNPSIGMWNRFWAFPLDSQCDAYTACGPYSYCDVTTSPICNCIQGFNPSNVEQWDLRSWFGGCIRRTRLSCSGDGFTRMKNMKLPETTMAIVDRSIGVKECKERCLSDCNCTAFANADIRNGGTGCVIWTGELIDMRNYVADGQDLYVRL…	BAC24056	WMKGCDGRIRLRQLCGPSGKERCESINKKKPSKCTCVDFDDKIGRCCCL	BAC24082
	S58	INTLSSTESLTISNNRTLVSPGDVFELGFFRTNSSSRWYLGILYKQLSERTYAWVANRDNPLPNSIGTLKISNMNLVLLDHSNKSVWSTNLTRVNERSSPVVAELLANGNFVMRHSNNNDASQFLWQSFDYPTDTLLPEMKLGYDLKTGMNRFLTSWRSSDDPSSGDFSYKLEAQRLPEFYLSSGVFRLYRSGPWNGVRFSGIPDDQKLSYLVYNFTENSEEVAYTFRMTNSSIYSRLMLSFSGYIERQTWNPSLRMWNVFWSFPLDSQCDSYRMCGPNAYCDVNTSPICNCIQGFNPSNVQQWDQRVWAGGCIRRTRLSCSGDGFTRMKNVKLPETTIATVDRSIGVKECEKRCLSDCNCTAFANADIQNGGMGCVIWTGRFHDMRNYAADGQDLYVR…	BAC24057	VKEECAPYFGLNGLCSQSGENPCAHQANMNRCKCTCGNHRGKGQCFC	BAC24083
	S61	INTLSSTESLTISSNRTLVSPGTFFELGFFRTNYRWYLGMWYKKLSVRTYVWVANRDNPIANSIGTLKISGNNLVLLGHSSKSVWSTNLTRRNERSSVVAELLANGNFVMRDSNNNDASRFLWQSFDYPTDTLLPEMKLGYDLKTGLNRFLTAWRSLDDPSSGEISYKLEPRRLPEFYLLKRRVFRLHRSGPWNGIRFSGIPEDQKLSYMIYNFTENSEELAYTFRITNNSIYSILTISSEGKLERLMWNPSLAMWNVFWFFPVDSQCDTYMMCGPYSYCDVNTSPVCNCIQGFNPKYVEEWDLREWSSGCIRRTQLSCSEDGFTRIKNMKLPETTKAIVDRGIGVKECEKRCLSDCNCTAFANADVRNGGTGCVIWTGKLEDMRNYGADGQDLYVRLA…	BAF91412	RNECVGHIRLSGPCGDSGENACVIRFQRREKKKPRSCGCTNFEGIGRCFCCM	BAI63304
	S62	FNTLTSTESLTISNNRTLVSPGDVFELGFFRTNSRWYLGIWYKKLSERAYVWVANRDSPLSNSIGTLKISGNNLVLRGNSNKSVWSTNLTRRNERSPAVAELLANGNFVIRYFNNNNASEFLWQSFDFPTDTLLPEMKLGFDLKTGLNRFLTSWRNYDDPSSGEISYKLDTERGLPEFYLLKNGLRAHRSGLWNGVQFYGIPEDLKLSYMVYNYTENSEEVAYTFRVTNNSIYSILKVSSGEFLARLTTTPSSWEWSLFWYSPAEPQCDVYKTCGPYSYCDVNTSPVCNCIQGFMPRNVQQWELRNPSGGCIRRTQLSCSGDGFTRMKKMNLPETSMAVVDRSIGVKECKKRCLSDCNCTAFANADIRNGGTGCVIWTGELEDIRNYFDDGQDLYVRLA…	BAC24058	VKRCDDTFPGLCRNNGNKVCEDLFSKHRGQKVFNCDCQLFTAKKRLCKCKC	BAC24084
	S64	INTLSSRESLKISSNRTLVSPGSIFELGFFRTNSRWYLGIWYKKLPYRTYVWVANRDNPLSNSTGTLKISGNNLVILGHSNKSVWSTNLTRGSERSTVVAELLANGNFVMRDSNKNDASGFLWQSFDFPTDTLLPEMKLGYDLKTGLNRFLTSWRSSDDPSSGNFSYKLENQRLPEFYLSSHGIFRLHRSGPWNGIGFSGIPEDEKLSYMVYNFTENSEEVAYTFRMTNNSIYSRLTLISKGDFQRLTWDPSLEIWNMFWSSPVDPQCDSYIMCGAYAYCDVNTSPVCNCIQGFNPRNIQRWDQRVWAGGCVRRTRLSCSGDGFTRMKKMKLPETTMAIVDRSIGVKECKKRCLSDCNCTAFANADIRNGGTGCVIWTGQLDDMRNYAIGATDGQDLYV…	BAC24059	MKNCKADLRLPGGCGNSRISCEVLYHDNCQRMPSKCKCSNESDGGRCVCYLII	BAC24085
	S68	INTLSSTESLTISSNRTLVSPGSIFELGFFRTNSRWYLGMWYKELSERTYVWVANRDNPISNSIGTLKISGNNLVLLGHSNKSVWSTNLTRENERSPVVAELLSNGNFVMRDSSGFLWQSFDFPTDTLLPEMKLGYDLKTRLNRFLVSWRSLDDPSSGNFSYRLETRRLPEFYLSKRDVPVHRSGPWNGIEFSGIPEDEKLSYMVYNFTENSEEAAYTFLMTNNNIYSRLTINSEGSFQRLTWTPSSGAWNVFWSSPENPECDLYMICGPDAYCDVNTSPSCICIQGFNPRDLPQWDLRDWTSGCIRRTRLSCRGDGFTRMKNMKLPETTMAIVDRSIGIKECKKRCLSDCNCTAFANADIRNGGTGCVIWTGQLDDIRNYGTRR	BAF91415	TKLCRGSVTSRGVCDNSGVQRCVTAFSKKIDKDPRLCSCICRHHDGRRFCPCECKC	BAI63305
B.napus	SA14	INTLSSTESLTISSNRTLVSPGDVFELGFFETNSRWYLGMWYKKLPFRTYVWVANRDNPLSNSIGTLKISGNNLVILGHSNKSVWSTNLTRGIDRSTVVAELLANGNFVMRDSNNNDASQFLWQSFDYPTDTLLPEMKLGNDLKTGLNRFLTSWRSSDDPSSGEFLYELETGRLPEFYLSKGIFPAYRSGPWNGIRFSGIPDDQKLSYLVYNFTENSEEVVYTFRMTNNSIYSKLTVSLSGYFERQTWNASLGMWNVSWSLPLPSQCDTYRRCGPYAYCDVSTSPICNCIQGFNPSNVQQWDQRSWSGGCIRRTRLSCSGDGFTRMENMELPETTMAIVDRSIGVKECKKRCLSDCNCTAFANADVQNGGTGCIIWAGELEDIRNYAADGQDLYVRLAA…	AAA62232	MRKNCPDGFTLGGVCGISGKSACISSYKNKKKSDCSCGDVDGIGTCCC	CAC80852
R.sativus	S1	INTLSSTESITISSNRTLVSPGHVFELGFFRTTSSSRWYLGIWCKKLPERTYVWVANRDSPLSDSNGTLKITGNNLVILGHSNKSVWSTNLTRINERSPVVAELLANGNFVMRYFNDHDANRLLWQSFDYPTDTLLPEMKLGYDLNTGFNRFLTSWRNLDDPSSGDYSYKLEPRELPEFYLLKAGIRGHRSGPWNGVRFSGIPEDRKLSYMVYNFTENSKEVAYTFLVTNNSIYSRLQLSYDGDLKRLMWIPTSWEWSLFWSSPVDPQCDVYKTCGPYGYCDLSTSPVCNCIQGFDPKNRQQWDLRNPTSGCIRRTRLSCSGDGFTRMKNMKFPETTIAIVNRSIGLKECKKRCISDCNCTAFANVDIRNGGTGCVIWSGRLHDMRNYFDDGQDLYVRL…	BAD19034	MVPCDTSFPGGCGSGNNGKRVCERSYGVANKPSNCTCVPFIDNNRLCKCVVRLC	BAD19024
	S2	INTLSSTESLTISSNRTLVSPGDVFELGFFRTNSRWYLGIWYKKLSERTYVWVANRDNPLSNSIGTLKISGNNLVILGHSNKSVWWTNITRGNESSPVVAELLANGNFVMRDSNNNSASGFLWQSFDYPTDTLLPEMKLGYDLQTGLNRFLTSWRSSDDPSIGNSSYKLKTGRIPEFYLSTWIVPVYRSGPWNGIRFSGIPDDQKLSYMVYNFTENNDEVAYTFLMTNKSIYSRLVVSSGYIERQTWNPSLGMWNVFWSLPLDSQCDTYKMCGPYAYCDVSTSPICNCIQGFNPFNVEQWDQRSWSGGCIRRTRLSCSGDGFTRMKNMKLPETTIAIVDRSIGVKECEKRCLSDCNCTAFANADIRNGGTGCMMWSGELDDMRNYAADGHDLYVRLAAAD	BAD19035	VLGTCDYTFLLGGPCGKSGGDKACDKSRTNKKNPYDCKCVHTVPKGTCCCGLK	BAD19025
	S4	INTLSSTESLTISSNRTLVSPGNVFELGFFRTTSSSRWYLGMWYKKLPYRTYVWVANRDNPLSNSIGTLKISGDNLVIFGLSNKSVWSTNVTRGNERSPLVAELLANGNFVMRDSNNNDASQFLWQSFDYPTDTLLPEMKLGFQPKTGLNRFLTSWRSSDDPSSGDFSYKLEPRSFPEFYLLKGNVRVHRSGPWSGIQFSGIPEDQKLSYMVYNFTENSEEVAYTFKMTNNSFYSRLTLTYTGSFQRLTWAPSSVDWNVFWSSPANPQCDMYRICGPYSYCDVNTSPLCNCIQGFDPGNAQQWDLRIPLSGCIRRTRLSCSGDGFTRTKKMKLPDTTMAIVDRSIGVKECKKRCLSDCNCTAFANADIRNGGLGCVIWTRELVDIRTYAVGGQDLYVRL…	BAD19036	IQGFGMRGKCGDFGAKKCESLYLADKGKKPSGCKCTDSPNNNYVCDCK	BAD19026
	S6	INTLSSTESLTISSNRTLVSPGNDFELGFFRTTSSSRWYLGIWYKKLSDRTFVWVANRDNPLSNSIGTLKLSGNNLVLLGHSSKSIWSTNLTKRNERSPVVAELLANGNFVMRDTNNNDASAFLWQSFDFPTNTLLPEMKLGYDLKTGLNRFLASWRSSDDPSSGDHSYKLKPRRFPEFYIFNDDFPVHRVGPWNGIRFSGIPEDQKSSYMVYNFTENSKEVAYTFLMTNNSIYSILKITSEGYLQRLMWTPSSKIWQVFWSSPVSFQCDPYRICGPYAYCDENTSPVCNCIQGFDPKNRQQWDLRSHASGCIRRTRLSCSGDGFTKMKNMKLPETTMAIVDRGIGVKECEKRCLSNCNCTAFANADIRNGGSGCVIWTGELEDIRNYVADGQDLYVRL…	BAD19037	MKRCTHQLPFRGTCGSSGDEVCKKLYSAETKTNPSRCECIPDYKNRFCRCKLC	BAD19027
	S8	INTLSSTESLTISGNRTLVSPGDDFELGFFKTTSRSRWYLGIWYKKISRRTYVWVANRDNPLSSAVGTLKISGNNLVLLGDSNKSVWSTNLTRGNERSPVVAELLANGNFVIRYSNNNDASGFLWQSFDFPTDTLLPEMKLGYDLKKGLNRFLTSWKNSDDPSSGEISYQLDIQRGMPEFFLLKNGFRGYRSGPWNGVRFNGIPEDQKLSYMVYNFTDNSEEVAYTFLMTDKSIYSRLMISNDEYLARLTLTPASWDWNLFWTSPEEPECDVYMTCGPYAYCDVNTSPVCNCIQGFKPLNVQQWDLRDGSGGCIRRTQLSCSGDGFIRMKSMKLPDTTMATVDRSIGVKECEKRCLSDCNCTAFANADVRNGGTGCVIWTGKLDDIRNYFEDGQDLYVR…	BAD19038	AKRCNKTFNGVCYKVGADKQCEDSYKSAMKTPYNCTCERFNRQRRVCKCNIKEPEC	BAD19028
	S9	VNTMSSSESLTISSNRTLVSSDGVFELGFFKPSGLSRWYLGIWYKKVSEKTYAWVANRDNPLSNSIGTLKISGNNLVLLGQSNNTVWSTNRTRGNARSSVIAELLPNGNFVMRYSNNKDSSGFLWQSFDFPTDTLLPEMKLGYNLKTGRNRFLTSWRSYDDPSTGIFAYKLDIRRGLPEFILINQFLNQRVEMQRSGPWNGMEFSGIPEVQGLNYMVYNYTENSEEISYSFHMTNQSIYSRLTVSDYTVDRFTWIPPSSAWNLFWSLPTDVCDPLYLCGSYSYCDLNTSPNCNCIRGFVPKNRQQWDLREGSEGCVRTTQLSCTGDGFLRLNNMKLPDTKTATVDRRIDVKKCEERCLSDCNCTSFATADVRNGGLGCVFWTGDLVEMRKQAVGGQDLY…	BAD19039	AWNCPEGVTISNPILGRCFNSRSRQCGENCRCCDYSKHNRRITCYCCKVKL	BAD19029
	S11	VNTLSSSESLTISSNRTLVSPGGVFELGFFSNLGRSRWYLGIWYKKNSWKYYPWVAWVANRDNPLSNSTGTLKISGNNLILLDQSNNTVWSTNITRGNARSPVIAELLPNGNFVMRYSNNRDPSGFLWQSFDFPTDTLLPDMKLGYDFKTGRHRFLTSWRSYDDPSSGNYTYKLDIRRGLPEFILMNGSYEIQRSGLWNGIEFSGIPEVQGLNYMVYNYTENSEEIAYSFHMTNKSIHSRMLVSDYTLNRFTWIPPTPGWRQFWILPTDVCDSLYFCGSYAYCDINTSPNCNCFRGFVPKNQQRWDLRDGTDGCVRTTRLSCGGDGFLRLNNMNLPGTKTATVDRRIDVKKCEERC	BBB76161	APKCRNGLPEEHAIKGRCINSRHPECNASNCQCENSNDQKSVRN	BBA65129
	S15	VNTMSSTESLTISSNRTLVSPGGVFELGFFKPLERSRWYLGIWYKKVPRKTYAWVANRDNPLSNPIGTLKISGNNLVLLGQSNNTVWSTNITRGNERSPVIAELLPNGNFVMRYSNNKDSSGFLWQSFDFPTDTLLPEMKLGYDLKTGRNRFLTSWKGSDDPSSGNFVYKLDIGRGLPEFILINQFLNQRVETQRSGPWNGIEFSGIPEVQGLNYMVYNYTENSEEISYTFHMTNQSIYSRLTVTELALDRFTWIPPAWGWSLFWTLPTDVCDPLYLCGSYSYCDLITSPNCNCIRGFVPRNRQLWDLRDGTQGCVRTTLLSCGGDGFLRLNNMRLPDTKTATVDRTIDVKKCEERCLSDCNCTSFAAADVRNGGLGCVFWTGELVEIRKFAVGGQGSF…	BBB76162	LDVGAWKCPGDVAKSDHITGTCINSKSTDCQQYFGQNVTNCVCYTFSKNSRGRI	BBA65130
	S17	INTLSSTESSTISGNRTLVSPGDDFELGFFTPGTSSRWYLGIWYKKISQRTYVWVANRDTPLSNAVGTLKISGNNLVLLGDSNKSVWSTNLTRGNERSPVVAELLANGNFVLRFSNNNDTSGFLWQSFDYPTDTLLPEMKLGYDLKKGLNRFLTSWRNSDDPSSGSISYKLDPQRGMPEFYLLKEGSRAHRSGPWNGVQFYGIPEDQKLSYMVYDFTENSEEVAYSFRMTNNNIYSRLKINSDEYLDRLTWTPTSNAWNLFWSAPVDTRCDVYMACGPDAYCDVNTSPVCNCIQGFKPTDEQQWDLSDPSSGCIRKTGLSCGGDGFTRMKKMKLPETRMAIVDRSIGVKKCEKRCLSDCNCTAFANADIRNGGTGCVIWTRELEDIRTYSPADLGQDLY…	BBB76163	VKPCFRRRTLTRECVGYRDKRCDDYFKNKLNEKTAFNCTCVPSRKHALCTCQLRLTPCPYVEDSATSDLI	BBA65131
	S18	INTLSSTESLTISSNRTLVSPGDDFELGFFRTTSSSRWYLGIWYKKLSERTYVWVANRDNPLSNSTGTLKISTMNLVLLGESNKSVWSTNLTRGNERSPVVAELLANGNFVIRDTNKNDASGFLWQSFDYPTDTLLPEMKLGYDLKTRLNRFLTSWRMSDDPSSGNSSYELETRGLPEFYLWSGIFPMHRSGPWNGIRFSGIPDDQKLSYMVYNFTENSEEVAYTFRMTNNSTYSRLTLSFLGDVERLTWNPSLGAWNVFWALPFDSQCDTYKICGPNSYCDVSTSPICNCIQGFIPSNVQQWDQRSWSGGCIRRTPLSCSGDGFTRMKNMKLPETMMAIVDRSIGEKECKKRCLGDCNCTAFANADIRNGGTGCVIWTGLLDDMRNYATDGQDLYVRL…	BAD19040	NMRKKCHFFGLSGRCGTSGPNACAGSYTTKKNPSDCNCDDRRKKGKCCCV	BAD19031
	S19	INAFSATESLTISSNITLVSPGNVFELGFFITNSSSLWYLGIWYKKLSERTYVWVANRESPLSNAIGTLKISDNNLVLLDHSNKSVWSTNLTRGNERSPVVAELLANGNFVMRDSNNNDASALLWQSFDFPTDTLLPEMKLGYDHETGLNRFLTSWRSSNDPSSGDFLYKLEARTLPEFYLSSGIFRLYRSGPWNGIRFSGILDDQNLSYMVYNFTENNEEVAYTFRMTNNSIYSRLTVSSSGNFERLTWNPTLGMWNVFWSLPSDSQCDTYRICGPYSYCDVSTLPICNCIQGFNPSDVQQWDQRSWSGGCIRRTQLSCSGNGFTRMKNMKLPEIRMALVDRSIGVKECRKRCLSDCNCTAFANADIRNGGTGCVIWTGRLDDMRNYASDGQDLYVKL…	BAD19041	KIKMCPDPIKLRGKCSESGGLAACAKSFKRKNTAGCSCDDHDEKGSCCCL	BAD19032
	S21	FNTLSSTESLTISSNRTLVSPGDVFELGFFRTNSRWYLGMWYKKLSGRTYVWVANRDNPLSSSIGTLKISGNNLVLLGESNISVWSTNLTRGNERSPVVAELLANGNFVIRDSSGFLWESFDYPTDTLLPEMKLGYDLKTGLNRFLVSWRSSDDPSSGDFSYKLDIRRGLPEFYTFQDNTLLHRTGPWNGIRFSGIPEEQQLSYMVYNFIENSEEVAYTFRVTNNSIYSRLTINFSGFFERLTWTPSLVIWNPIWSSPASLQCDPYMICGPGSYCDVNTLPLCNCIQGFKPRNMQEWAMRDHTRGCQRRTRLSCRGDGFTRMKNMKLPETTMAIVNRSIGVKECKKRCLSDCNCTAFANADIRNGGTGCVIWAGEMEDIRNYAVSGQDLYVRLAAAD	BAD19042	RKTCVHRLNTGGSCGKSGQHDCEAYYTNKTKKQAFYCNCTSPFRTRYCDCAVKYGKC	BAD19033
	S22	PLSSSIGTLKISNMNLVLLDHSNKSVWSTNVTRGNERSPVVAELLANGNFVMRNSNNNEASKFLWQSFDYPTDTLLPEMKLGYDLKTGLNRFLTSWRSSDDPSSGDYSYKLELRKFPEFYLFITGTQVHRSGPWNGVKFSGIPEDQKLSYMVYNFTQNSEEVAYTFLVTNNSIYSRLRLSTSGYLQRLTWTPSSDIWNLFWSSPVNLQCDMYRVCGPNAYCDVNTTPVCNCIQGFMPFNMQQWALRDGLGGCIRRTRLSCSGEGFTKMKNMKLPETTMAIVVDRSIGVKECEKRCLSDCNCTAFANADIRNGGT	BBB76164	KKECKVLPFSLVRKTCGNSGETECKKLYALNTLKTASHCRCKIFNDSHVCHCVTKC	BBA65132
	S23	FSILSSTETLTISGNRTLVSPGDVFELGFFTPGSSSRWYLGIWYKRVYFRTYVWVANRDNPLSNSIGTLKISNMNLVLLDHSNKSVWLTNLTRGNDRSPVVAELLPNGNFVIRYFNNNDASGFLWQSFDYPTDTLLPEMKLGYDLKKGLNRFLTSWRSSDDPSSGEISYKLENRELPEFYLLQNGFEVQRSGPWNGVRFSGIPENQKLSYMVYNFTENSEEVAYTFRMTNNSIYSRLKVSYDGYLQRLTLFPISVVWNLVWSSPVDLRCDVHKACGSYSYCDGNTLPLCNCIQGFDPWNMQLWSIGEAVGGCIRRTHLSCNGDGFTRMKNMKLPETTMAIVDRSIGVKECKKRCLSDCNCTAFANVDIRNGGTGCVIWTAELIDIRTYYDDGQDLYVRL…	BBB76165	VEACFRKEPFDGRCIDPRNEYCVTLFKEVLNEKTAFNCTCQTLHSRANCRCQLARKC	BBA65133
	S26	VNTLSSSESLTISSNRTLVSPGGVFELGFFKTLESSRWYLGIWYKKNSWKFYPWVAWVANRDNPLSNSTGTLKISGNNLILLDQSNNTVWSTNLTRGNARSPVIAELLPNGNFVMRYSNNRDPSGFLWQSFDFPTDTLLPEMKLGYDFKTGRNRFLTSWKSSDDPSSGNYTYKLDTRRGLPEFILMNGSYEIQRSGPWNGIEFSGIPEVQGLNYMVYNYTDNGEEITYSFHMTNQSIHSRMLVSDYTLNRFTWIPPSQGWRQFWILPTDVCDSLYFCGSYAYCALNTSPNCNCIRGFVPKNQQRWDLRDGTDGCVRTTRLSCGGDGFLRLNNMNLPDTKTATVDRRIDVKKCN	BBB76166	ARKCPGRIDQEYGINGRCIRSKHPDCNDSNCYCETSKNQTSWRN	BBA65135
	S30	SGEITYKLEPRRLPEFYIFSNDFRVHRIGPWNGIGFSGIPEDQKSSYIVFNFTENSEEVAYTFLMTNNSIYSRLIITSEGYLQRQMWTPSTKIWQVFWSSPVSLQCDPYRICGPYAYCGENTSPMCNCIQGFDPKNRQQWDLRSHASGCIRRTRLSCRGDGFTRMKNMKLPDTKMATVDRSIGVKECEKRCLSDCNCTA	BBB76168	KNGCIDELPFPGKCGNSGDKDCIKLYSSEKNIHPSKCECEPRYKARFCRCKIC	BBA65138
	S31	FNTLSSTDTLTISSNRTLVSPSDVFELGFFKTTSSSRWYLGIWYKNVSYRTYVWVANRDSPLVNATGTLKISGNNLVLLDQSNKSVWSTNLTRRNEKSPVMAELLANGNFVIRDSNNNDASGLLWQSFDYPTDTLLPEMKLGYDSKTGLNRFLTSWRNTDDPSSGEISYQLDTTPSGMYEFYLLKSGLRAHRSGPWNGIRFSGIPWDQELSYMVYNFTENSEEVAYSFRMTTNSIYSRLKVSSDGVLERLTWTPNSIGWNLFWYLPLENQCDVYLICGVYAYCDVNTSPLCNCIQGFDIANKERWDLKDWSSGCIRRTRLSCSGDGFTRMRRMKLPEAKMTIVDKSIGAKECRKRCLSDCNCTAFANADIRNGGTGCVIWTGQLYDIRNYYADGQDLYV…	BBB76169	MKQCSCNGTFLGRCDDTRNRNKFCADIFSKIYNEKTAFNCRCSDAFPHALCFCQIYVRPGPSCTQKKKVKCIDVV	BBA65139
R.raphanistrum	S1	TESITISSNRTLVSPGDVFELGFFRTNSSSPWYLGIWYKKLSERTYVWVANRDSPLPNSIGTLKISGNNLVLLDHSNKSVWSTNLTRENERFLVVAELLANGNFVLRNSNNNDASEFLWQSFDFPTDTLLPEMKLGYDLKTGLNRFLTSWRSSDDPSSGEISYKLETRRFPEFYLWRGVFILYRSGPWNGIRLSGILDDQKLSYLVYNFTENSEEVAYTFLMTNSTIYSRLIVSSEGNFMRQTWNPSVGMWNVFWGFPFASQCDMYRRCGPYSYCDVSTLPICNCIQGFNPSNVQQWDQRSWSGGCIRRTQLSCSGDGFTRMKNMKLPETTMATVDRSIGVKECEKRCLSDCNCTAFANADIRNGGTGCVIWTGELEDIRNYAADGQDLYVRLAAAD	AKA19596	ATKNCADRFSLGGPCGKAGAVACAKVSKKKKKPSDCSCEPGDVVGSCCC	AKA19601
	S4	TESLTISSNRTLVSPGDVFELGFFITNSSSRWYLGIWYKKVSERTYVWVANRDNPLPNSIGTLKISNVNLVLLDHSNKSVWSTNLTRGNERSPVVAELLANGNFVMRDSNNXDASGFLWQSFDFPTDTLLPEMKLGYDLKTGLNRFLTSWRSSNDPSSGEFLYEVETRRLPEFYLSSGIFRLHRSGPWNGIRFSGIPDDQKLSYLVYNFTQNSEEVAYTFRMTNNSIYSRLTVNFLGDFERQTWNPTLGMWNVFWSFPLDSLCDAYRTCGPYSYCDVNTSPICNCIQGFNPLDVEQWDLRSWSGGCIRRTRLSCGGDGFTRMKNMKLPETMMAIVDRSIGGTECEKRCLSDCNCTAFANADVRNGGTGCVIWTGRIDDMRNYGADGQDLYVRLAAAD	AKA19597	RCTRGFRRYGACDAFEKEKCKKLYPPGDCTCSKSKLNTHSCDCKSC	AKA19603
	S6	SESLTISRNRTLVSPGGVFELGFFKTLESSRWYLGIWYKKNSWKYYPWVAWVANRENPLSNSTGTLKISGNNLILLDQSNNTVWSTNLTRENARSPVIAELLPNGNFVMRYSNNRDPSGFLWQSFDFPTDTLLPDMKLGYDFKTGRNRFLTSWKSSDDPSSGNYTYKLDTRRGLPEFILMNGSYEIQRSGPWNGIEFSGIPEVQGLNYMVYNYTDNGEEIAYSFHMTNQSIHSRMLVSDYTLNRFTWIPPSQGWRQFWILPTDVCDSLYFCGSYAYCALNTSPNCNCIRGFVPKNQQRWDLRDGTDGCVRTTRLSCGGDGFLRLKNMNLPDTKTATVDRRIDVKKCKERCLSDCNCTSFAAADVRNGGLGCVFWTGELVEIRKQVVGGQDLYVRLNAAD	AKA19598	AWKCPGDVAKSDHITGTCINSKSTDCQQYFGQNVTNCVCFTFSKNSRGRISCYCCKVKS	AKA19599
A.halleri	S4	ANTLSATESLTISSNKTIVSPGGVFELGFFRILGDSWYLGIWYKKISQRTYVWVANRDNPLSNPIGILKISNANLVILDNSDISVWTTNLTGAVRSPVVAELLDNGNFVLRDSKINESDEFLWQSFDFPTDTLLPQMKLGRDHKRGLNRFLTSWKSSFDPSSGSFMFKLETRGLPEFFGFTTFLEVYRSGPWDGLRFSGIPEMQQWDDIIYNFTENRDEVAYTFRVTEHNFYSRLTINTVGRLEGFMWEPTQQEWNMFWFMPKDTCDLYGICGPYAYCDMSTSPACNCIKGFQPLSQQEWASGDVTGRCRRKTQLTCGEDRFFKLMNMKLPATTAAVVDKRIGLKECEKKCKTHCNCTAYANSDVRNGGSGCIIWIGEFRDIRNYAADGQDLYVRLAPAE	AJP61141	SKECNLRDIFPGKCEHDANAKLRCKEDIAKNFRPSRPFECDCQTFDKGRICYCKKCLV	AJP61149
	S12	VNTLSSTESLTISSNRTIVSPSGVFELGFFETAPNSRWYLGIWYKKVPEKTYVWVANRDHPFSNSIGILKISEANLVLLDHSDTLVWSTNRTGGTRSPVVAELLDNGNFVLRESSNKNDLDRYLWQSFDFPTDTLLPEMKLGWDLKTGLNRYLTSWKSPNDPSSGYYSYKLELQGLPEFFLSYKDSPMHRSGPWDGVRFSGMPEKKQLTYMVYNFTENEEEVAYTFSMTNHSILSRLTVSSSGTFNRFTWIPPSWQWNTVWFSPKDDCDLYERCGPYSYCDVNTSPSCNCIQGFDPKNQQQWDLSNGVSGCVRRTRLSCSEKRFLRLKKMKLPVTMDAIVDRKIGKKECKERCLGDCNCTAYANIDGSGCLIWTGDFLDIRNYGHEGQDLYVRLAASD	AID21577	KKKCTDSQVFGGVCAFNRNQGCIADFARDFKKKAWDCECINTVHNAHLCRCKVC	AID21576
	S13	VNTLSSTESLTISSNRTIVSLGDVFELGFFNPTPSSRDGDRWYLGIWYKEIPKRTYVWVANRDNPLSNSTGTLKISDNNLVLVDQFNTLVWSTNVTGAVRSLVVAELLANGNLVLRDSKINETDGFLWQSFDFPTDTLLPEMKLGWDLKTGVNKFLRSWKSPYDPSSGDFSYKLETREFPEFFLSWSNSPVYRSGPWEGFRFSGMPEMQQWTNIISNFTENREEIAYTFRDTDQNIYSRLTMSSSGYLQRFKWISNGEDWNQHWYAPKDRCDMYKKCGPYGICDTNSSPECNCIKGFQPRNLQEWSLRDGSKGCVRKTRLSCSEDAFFWLKNMKLPDTTTAIVDRRLGVKECREKCLNDCNCTAFANADIRGSGCVIWTGDLVDIRSYPNGGQDLCVRL…	AJP61130	KKKCFEAKVFPSGKCGRDGNYNCKKEYKNSRVKPTNCKCFSNFDETRLCNCTFC	AJP61131
	S15	INILSSTESLTISSNRTIVSPGDVFELGFFKPATSSRWYLGIWYKTMPEGTYVWVANRGNPLSSSIGTLKIVGSNLVLLADSDIPIWSTNLTGGDVRSTVVAELLANGNLVLRHSNKNKSGEFLWQSFDFPTDTLLPEMKLGWDRKTGFNRFLRSWKSPDDPSEGNFLYKLETRGSSEFYILKEGEQMYRSGPWDGIRFNGMPEMQKLSFMGYNFTENQEEVTYTFLMTNHSIYSRLTLTPSGSLQQFTWIPTERENDLFWNSPKDQCDAYEKCGPYSYCNMFTSSMCNCIKGFEPKNPQEALTDGLDGCVRKTKLSCTGDGFWKLSKVKLPDTKSVIVDKKIDAEECEMRCLQNCNCTAFANKDIRNGGSGCVIWTGELVDMRTYSTAGQDLYVRLAA…	KJ772390	RQNCISKKKFKGECGENGLKVCMEDFKKKPLKCIKCLDYKPLEIHHCTCRFC	AID21599
	S20	VNTLSSTETLTISSNRTIVSPGDDFELGFFKPGSSSLWYLGIWYKKVPDRTYVWVANRDNPLSNSTGTLKISGNNLVLFGRSDKPVWSTNLTRGNVRPPVMAELLANGNFVIRYSKNDQGGFLWQSFDFPTDTLLPQMKLGWDLKRGLNRFLRSWKSLDDPSSGDFSYKLETRGFPEFYLWKNDIPIHRSGPWDGTRISGVPEEQQLNYMVYNFTENREEVAYTFLMTNSSIYSRLTLSHSGFFQRLTSIPPAWGWSVLWSSPMDRPCDYYQFCGPYSYCDTSTSPMCNCIRGLNPWSMQQWDLKDGSSGCVRRTPLSCSGDGFVPLKKMKLPDTTMTIVDRRIGVKECKEKCLRNCNCTAYAKADITNGGVGCVIWTGELVDIRNYVVGGQDLYVRMA…	AID21613	AQLCIINQTFTGTCGNNGNKVCIDAVKGRKRYGTPNQCGCEDAESLIFCRCQVNRVHCKR	AID21614
	S28	ANTLSSTESLTIASNQTIVSLGDDFELGFFRPAASLREGDRWYLGIWYKTISVRTYVWVANRDHPISSSDGTLKISGINLVLLNQSNITVWSTNLTGAVRSPVVAELLPNGNFVLRNSKTNGHDVFMWQSFDNPTDTLLPHMKLGLDLKTGNNRFLTSWKNAYDPSSGYLSYKLEMQGLPEFLMLRGGGPVFRSGPWDGFRFSGIPEMQNWKFAYIVYNFTENKEDVAFTYRVTTPNFYAKLTMRFEGFLELSTWDPDMLEWNVFWVSSTADCNIYMGCTANSFCDTNTSPNCNCIKGFEPRNPQGGALENRSTECVRKTQLNCNGDGFFWLRNMKLPDTSGAIVDKRIGLKECEERCIENCNCTAFANTNIQNGGSGCVLWTRELADIRRYVDAGQDL…	AJP61126	NEGCMRTESYTGLCPPRTGNILCEAEYNNSKEKPFRCYCRNQIGKRVCHCFFC	AJP61128
	S32	VNTLSSTETLTISSNRTIVSPGDHFELGFFKTGSSSLWYLGIWYKKVPQRTYAWVANRNNPLSNSIGTLKISGSNLVLFGHSNKPVWSTNLTRGNVRSPVMAELLANGNFVMRYSNNNQGGFLWQSFDYPTDTLLPQMKLGWDHKTGLNRFLRSWKSVDDPSSGEFSYKLETRGFPEFFLRKNDIPVHRSGPWDGIRISGIPEDGQLDYMVYNFTENSEEVSYTFLVTNHSLYSRLRMSSSGYFQRFTYTPPAWGWRQLWSAPMDLQCDLYQKCGPYAYCNTNTAPLCNCIRGFIPWSMQQWNLGDGSSGCVRRTPLSCSGDGFLLMKKMKLPTTTMTTVDRRINWKECREKCLTDCNCTAFANADIQNGGLGCVMWTGELGDLRTYVVGGQDLYVRMA…	AJP61104	KKLCNLDQHFDGTCGADGNKVCIDEIKSRNKFNTPNHCGCTNLGSSIFCQCKLPC	AJP61105
A.lyrata	S6	VNTLSPTESLTIASNRTIVSLGDDFELGFFKPAASLREGDRWYLGIWYKTIPVRTYVWVANRDNPLSSSAGTLKISGINLVLLNQSNITVWSTNLTGAVRSQVVAELLPNGNFVLRDSKSNGQDVFFWQSFDHPTDTLLPHMKLGLDRKTENNRVLTSWKNSYDPSSGYLSYKLEMLGLPEFFMWRSKVPVFRSGPWDGIRFSGIPEMQIWKHINISYNFTENTEEVAYTYRVTTPNVYARLMMDFQGFLQLSTWNPAMSEWNMFWLSSTDECDTYPSCNPTNSYCDANKMPRCNCIKGFVPGNPQERSLNNSFTECLRKTQLSCSGDGFFLMRKMKLPATTGAIVDKRIGVKECEEKCINNCNCTAFANTNIQDGGSGCVIWTSELTDIRSYADAGQD…	ACU29642	NCMWAGKFYGPCPLRNAGLSCAAEFSKRKSKEKPFNCYCANQGKWRVCRCLFC	ACU29640
	S14	ANTLLSTESLTIASNQTIVSLGDDFELGFFKPAASLRDGDRWYLGIWYKTISIRTYVWVANRDHPLYSSAGTLKISGINLVLLNQSNIAVWSTNLTGAVRSPPVAELLPNGNFVLRYSKTNGQDILLWQSFDYPTDTLLPHMKLGLDLKTGNNRLLTSWKNSFDPSSGYISYKLETLGLPEFFMWRNEVPIFRSGPWDGTRLSGIPEMQRWKDINISYNFTENKEEVAFTFRVTTPNVYSRLIMNSEGFLQLSRWNPTLSEWNVFWRSSTSDCNGYQSCTPYSYCDTNTTPNCNCIKGFAPQNPQEGALDNTNTECVRKTQLSCDGDGFFWLRNMKPPDTSGAIVDKRIGLKECEERCIKECNCTAFSNMNIQDGGKGCVIWTKELADIRRYADGGQDL…	AID21648	NCTKTRTFRGPCPIRNGGSLCAAQLSNRKYLVQPFLCRCASHEDSRTCYCQVC	AID21649
	S16	ANTLSATESLTISSNKTIVSPGGVFELGFFKILGDSWYLGIWYKNVSEKTYVWVANRDNPLSDSIGILKITNSNLVLINHSDTPIWSTNLTGAVISPVVAELLDNGNFVLRDSKTNDSDGFLWQSFDFPTNTLLPQMKLGLDNKRALNRFLTSWKNSFDPSSGDYTFKLETRGLTELFGLFTILELYRSGPWDGRRFSGIPEMEQWDDFIYNFTENREEVFYTFRLTDPNLYSRLTINSAGNLERFTWDPTREEWNRFWFMPKDDCDMHGICGPYAYCDTSTSPACNCIRGFQPLSPQEWASGDASGRCRRNRQLNCGGDKFLQLMNMKLPDTTTATVDKRLGLEECEQKCKNDCNCTAFANMDIRNGGPGCVIWIGEFQDIRKYASAGQDLYVRLAAAD	ABF71373	KACLIKQIFPGSCRPDGYIRCKNDITKNGKQRPLECECKDVDGDRLCFCYKCLVLTTSDLTT	ACU29639
	S18	VNTLSSTESLTISSNRTIVSLGDDFELGFFKPAASLRNGDHWYLGIWYKTISVRTYVWVANRNHPISSSAGTLKISGINLVLLNQSNITVWSTNLTGAVRSPVVAELLSNGNFVLRDSKPNEQDRLLWQSFDYPTDTLLPHMKLGLDLKTGNNRFITSWKNSYDPSSGYLSNKLDILGLPEFLVLREGVTVYRSGPWDGIQFSGIPEMQRWKDFNIVYNFTENKEEIAFTYRVTTPKVYARLTMNFDGYLQLSRWLPETLEWNVFWQTSAADCEVYMSCTPNSYCDPTKTTKCNCIKGFEPRDPREGALDTTNTDCVRKTQLSCNGDGFFWLRNITPPDTAGAIVDKRIGLKECEERCIENCNCTAFANTNIQDGGSGCVLWTRELEDIRRYVDAGQDL…	AID21658	NSDCIRTRNLRGPCPSGDGDSFCRAVFNYQVKNCRCLPHWDRQVCYCRIC	AID21674
	S25	ANTLSATESLTISSNKTIVSPGGVFELGFFKILGDSWYLGIWYKNVSEKTYVWVANRDKPLSNSIGILKITNANLVLLNHYDTPVWSTNLTGAVRSPVVAELHDNGNFVLRDSKTNASDRFLWQSFDFPTNTLLPQMKLGWDHKRGLNRFLTCWKNSFDPSSGDYMFRLDTQGLPEFFGLKNFLEVYRTGPWDGHRFSGIPEMQQWDDIVYNFTENSEEVAYTFRLTDQTLYSRFTINSVGQLERFTWSPTQQEWNMFWSMPHEECDVYGTCGPYAYCDMSKSPACNCIKGFQPLNQQEWESGDESGRCRRKTRLNCRGDGFFKLMNMKLPDTTAAMVDKRIGLKECEKKCKNDCNCTAYASILNGGRGCVIWIGEFRDIRKYAAAGQDLYIRLAAAD	ACU29643	WKACRLRETFSGTCGHDGEIRCKNDITRNGGSPLPFECHCEEFRRKRVCHCDKCLL	ACU29641
	S36	GNTLSSTETLTISSNRTIVSPGNDFELGFFKFDSRSLWYLGIWYKKVPQRTYPWVANRDNPLSNPIGTLKISGNNLVLLDHSNKPVWSTNLTIRNVRSPVVAELLANGNFVMRYSNNDQGGFLWQSFDYPTDTLLPQMKLGWDRKTGLNRILRSWRSLDDPSSSNYSYELQTRGFPEFFLLDEDVPVHRSGPWDGIQFSGIPEVRQLNYIINNFKENRDEISYTFQMTNHSIYSRLTVSFSGSLKRFMYIPPSYGWNQFWSIPTDDCDMYLGCGPYGYCDVNTSPICNCIRGFEPRNLQEWILRDGSDGCVRKTQLSCGGDGFVELKKIKLPDTTSVTVDRRIGTKECKKRCLNDCNCTAFANADIRNDGSGCVIWTGELVDIRNYATGGQTLYVRIAA…	AGC55017	ECIVRDNGPGICGTDGEKVCEEALKAKQKKPFGCRCKYHLEREY	AGC55018
	S37	ANTLSATESLTISSNKTIVSPGGVFELGFFRILGDSWYLGIWYKKISQRTYVWVANRDNPLSNPIGILKISNANLVILDNSDISVWTTNLTGAVRSPVVAELLDNGNFVLRDSKINESDEFLWQSFDFPTDTLLPQMKLGQDHKRGLNRFLTSWKSSFDPSSGSFMFKLETLGLPEFFGFTTFLEVYRSGPWDGLRFSGIPEMQQWDDIIYNFTENRDEVAYTFRVTEHNSYSRLTINTVGRLEGFMWEPTQQEWNMFWFMPKDTCDLYGICGPYAYCDMSTSPACNCIKGFQPLSQQEWASGDVTGRCRRKTQLTCGEDRFFKLMNMKLPATTAAVVDKRIGLKECEEKCKTHCNCTAYANSDVRNGGSGCIIWIGELRDIRIYAADGQDLYVRLAPAE	ABF71379	WKECNLRDIFPGKCEHDANAKLRCKEDIAKNFRPSRPFECDCQTFDQGRICYCKKCLV	ACN63521
	Sa	TNTLSATESLTISSNKTIVSLGDVFELGFFTILGDSWYLGIWYKKIPEKTYVWVANRDNPISTSTGILKISNANLVLLNHFDTPVWSTNLTAEVKSPVVAELLDNGNFVLRDSKTNGSDEFLWQSFDFPTDTLLPQMKLGLDHKKRLNKFLRSWKSSFDMSSGDYLFKIETLGLPEFFIWMSDFRVFRSGPWNGIRFSGMLEMQKWDDIIYNLTENKEEVAFTFRPTDHNLYSRLTINYAGLLQQFTWDPIYKEWNMLWSTSTDNACETYNPCGPYAYCDMSTSPMCNCVEGFKPRNPQEWALGDVRGRCQRTTPLNCGRDGFTQLRKIKLPDTTAAILDKRIGFKDCKERCAKTCNCTAFANTDIRNGGSGCVIWIGRFVDIRNYAADGQDLYVRVAA…	BAB40986	KKVCNLEGNFPGRCVGNGDEQCKRDLTEDGNNPSKCRCRFRAGRRHCRCIYCEVFGM	BAB40984
	Sb	VHTLSSTESLTISSKQTIVSPGEVFELGFFNPAATSRDGDRWYLGIWFKTNLERTYVWVANRDNPLYNSTGTLKISDTNLVLLDQFDTLVWSTNLTGVLRSPVVAELLSNGNLVLKDSKTNDKDGILWQSFDYPTDTLLPQMKMGWDVKKGLNRFLRSWKSQYDPSSGDFSYKLETRGFPEFFLLWRNSRVFRSGPWDGLRFSGIPEMQQWEYMVSNFTENREEVAYTFQITNHNIYSRFTMSSTGALKRFRWISSSEEWNQLWNKPNDHCDMYKRCGPYSYCDMNTSPICNCIGGFKPRNLHEWTLRNGSIGCVRKTRLNCGGDGFLCLRKMKLPDSSAAIVDRTIDLGECKKRCLNDCNCTAYASTDIQNGGLGCVIWIEELLDIRNYASGGQDLYV…	BAB40987	KNKCMRSEMFPTGPCGNNGEETCKKDFKNIYRTPIQCKCLDKYDFARLCDCRFC	BAB40985
Capsella grandiflora	S7	ANTLSATDSLTSNKTLVSPGDVFELGFFKILSDSWYLGIWYKTLPQKTYVWIANRDNPLFGSTGVLKISNANLILQSQTDTLVWSTNLTGAVRAPMVAELLDNGNFVLRDSKTNGSDGFLWQSFDFPTDTLLPQMKLGRDHKRKLDRFLTSWKSSFDLSNGDYLFKLETQGLPEFFLWKKFWILYRSGPWDGSRFSGMSEIQQWDDIIYNLTDNSEEVAFTFRLTDHNLYSRLTINDAGLLQQFTWDSTNQEWNMLWSTPKEKCDYYDPCGPYAYCDMSTSPMCNCIEGFAPRNSQEWASGIVRGRCQRKTQLSCGGDRFIQLKKVKLPDTTEAIVDKRLGLEDCKKRCATNCNCTAYATMDIRNGGLGCVIWIGRFVDIRNYAATGQDLYVRLAAAD	ABP02072	KKECRGNFPGRCEGKGDEQCRHDLTEDGNKPSQCHCTTHDLQRFCYCKYCKISV	ABP02073
