## Supplementary File 2 for "Comprehensive computational analysis of the molecular mechanism of self-incompatibility in Brassicaceae using improved structure prediction"

### Sheet: SP11
	default	seq	cys-seq	st	st2	Best	Delta_default	Delta_seq	Delta_cys-seq	Delta_st	Delta_st2
S8_rapa	74.8	83	84	79.7	80.5	84	9.2	1	0	4.3	3.5
S9_rapa	88.4	85.7	86.9	85.2	85.2	88.4	0	2.7	1.5	3.2	3.2
S12_rapa	46	83.4	89.5	88.3	55.9	89.5	43.5	6.1	0	1.2	33.6
S21_rapa	95.6	92.2	93.8	92.4	93.3	95.6	0	3.4	1.8	3.2	2.3
S22_rapa	87.1	86.7	86.9	85.5	88.1	88.1	1	1.4	1.2	2.6	0
S25_rapa	72.4	71.5	71.5	70.7	70.4	72.4	0	0.9	0.9	1.7	2
S26_rapa	86.9	65.3	68.5	62.1	59.6	86.9	0	21.6	18.4	24.8	27.3
S27_rapa	87.2	84	83.5	82.5	88.1	88.1	0.9	4.1	4.6	5.6	0
S29_rapa	53.1	80.6	86.6	56.3	68.4	86.6	33.5	6	0	30.3	18.2
S32_rapa	92.7	90.2	88.6	91	92.9	92.9	0.2	2.7	4.3	1.9	0
S33_rapa	53.6	83.8	76.6	81.2	71	83.8	30.2	0	7.2	2.6	12.8
S34_rapa	83.3	71.3	81.8	77.5	82.1	83.3	0	12	1.5	5.8	1.2
S35_rapa	69.9	82.3	73.8	67.5	74.2	82.3	12.4	0	8.5	14.8	8.1
S36_rapa	69.7	87.8	85.5	86.4	86.3	87.8	18.1	0	2.3	1.4	1.5
S37_rapa	86.6	87	89.9	89.3	86.5	89.9	3.3	2.9	0	0.6	3.4
S40_rapa	51.1	56.8	85.7	57.8	56.4	85.7	34.6	28.9	0	27.9	29.3
S41_rapa	74.3	73.3	77.6	73.8	77.9	77.9	3.6	4.6	0.3	4.1	0
S44_rapa	48.6	74.2	84.3	56.3	72.3	84.3	35.7	10.1	0	28	12
S45_rapa	89.2	85.1	88.3	82.6	85.4	89.2	0	4.1	0.9	6.6	3.8
S46_rapa	65.2	68	68.5	67.8	68.9	68.9	3.7	0.9	0.4	1.1	0
S47_rapa	76.6	79.7	77.8	78.8	82	82	5.4	2.3	4.2	3.2	0
S48_rapa	76.2	80.3	78.8	75.2	77.7	80.3	4.1	0	1.5	5.1	2.6
S49_rapa	87.6	85.6	86.5	82.2	87.6	87.6	0	2	1.1	5.4	0
S52_rapa	76	76.2	75.9	78.2	76.8	78.2	2.2	2	2.3	0	1.4
S53_rapa	67	80.6	78.7	64.7	79.5	80.6	13.6	0	1.9	15.9	1.1
S54_rapa	83.9	85.6	84.7	72.9	83.5	85.6	1.7	0	0.9	12.7	2.1
S55_rapa	92.3	87.5	89.2	82.7	87.6	92.3	0	4.8	3.1	9.6	4.7
S56_rapa	79.4	77.4	80.8	72.8	79.3	80.8	1.4	3.4	0	8	1.5
S60_rapa	53.8	73.9	86	58.2	79.1	86	32.2	12.1	0	27.8	6.9
S61_rapa	64.2	64	66.8	67.9	63.3	67.9	3.7	3.9	1.1	0	4.6
S99_rapa	93.6	80.2	95.2	91.4	89.9	95.2	1.6	15	0	3.8	5.3
S1_oleracea	71	70.1	68.3	72.5	70.5	72.5	1.5	2.4	4.2	0	2
S3_oleracea	77.4	75.1	74.3	66.8	81.5	81.5	4.1	6.4	7.2	14.7	0
S4_oleracea	93.1	92.8	91.6	89.2	92.9	93.1	0	0.3	1.5	3.9	0.2
S5_oleracea	51.8	54.4	81.1	55.6	78	81.1	29.3	26.7	0	25.5	3.1
S6_oleracea	92	86.7	87.9	71.7	88	92	0	5.3	4.1	20.3	4
S7_oleracea	67.6	70.2	69.8	67	68.5	70.2	2.6	0	0.4	3.2	1.7
S8_oleracea	87	83.9	82.8	75.7	87.2	87.2	0.2	3.3	4.4	11.5	0
S11_oleracea	64.4	83.7	78.7	73.9	77.5	83.7	19.3	0	5	9.8	6.2
S12_oleracea	81	80.7	78.8	76.5	82.8	82.8	1.8	2.1	4	6.3	0
S13_oleracea	64.8	64.3	66.9	66.2	64.8	66.9	2.1	2.6	0	0.7	2.1
S13b_oleracea	65.3	64.1	67	67.6	64.2	67.6	2.3	3.5	0.6	0	3.4
S14_oleracea	71.2	71.7	69.6	69	72.1	72.1	0.9	0.4	2.5	3.1	0
S16_oleracea	69.7	74.7	75.8	69.7	74.7	75.8	6.1	1.1	0	6.1	1.1
S18_oleracea	69.3	82.2	82.7	82.1	80.9	82.7	13.4	0.5	0	0.6	1.8
S20_oleracea	68.3	72	71.8	76	72.7	76	7.7	4	4.2	0	3.3
S24_oleracea	73.4	89.2	73.6	88.2	69.8	89.2	15.8	0	15.6	1	19.4
S25_oleracea	62.1	62.1	75.6	61.2	74	75.6	13.5	13.5	0	14.4	1.6
S28_oleracea	81.8	84.1	82.2	70.3	82.7	84.1	2.3	0	1.9	13.8	1.4
S29_oleracea	84	77.9	76.6	66.5	77.4	84	0	6.1	7.4	17.5	6.6
S32_oleracea	74.7	79.4	75	77.7	78.3	79.4	4.7	0	4.4	1.7	1.1
S33_oleracea	82.6	83.8	83.6	78.7	84.5	84.5	1.9	0.7	0.9	5.8	0
S39_oleracea	68.5	79.3	78.7	68	79	79.3	10.8	0	0.6	11.3	0.3
S51_oleracea	88.8	87.9	88.6	87.9	88.7	88.8	0	0.9	0.2	0.9	0.1
S52_oleracea	71.1	72.4	71.8	70.6	73.2	73.2	2.1	0.8	1.4	2.6	0
S57_oleracea	79.4	74.6	74.1	71.1	77.4	79.4	0	4.8	5.3	8.3	2
S58_oleracea	76.2	70.6	68.8	72.6	71.8	76.2	0	5.6	7.4	3.6	4.4
S61_oleracea	89.5	86.6	87.6	82.6	90.1	90.1	0.6	3.5	2.5	7.5	0
S62_oleracea	90.4	91.3	92.2	91.1	91.6	92.2	1.8	0.9	0	1.1	0.6
S64_oleracea	74	73.1	77.4	74.2	78	78	4	4.9	0.6	3.8	0
S68_oleracea	93.1	89.9	84.4	84	92.7	93.1	0	3.2	8.7	9.1	0.4
SA14_napus	68.3	69.2	71.9	68.7	73.6	73.6	5.3	4.4	1.7	4.9	0
S1_sativus	85.8	86.3	82.3	82.6	90.5	90.5	4.7	4.2	8.2	7.9	0
S2_sativus	75.5	69.4	70.7	71.7	71.8	75.5	0	6.1	4.8	3.8	3.7
S4_sativus	77.6	75.7	76.1	76.7	79.6	79.6	2	3.9	3.5	2.9	0
S6_sativus	87.5	85.8	83.5	87.8	85.1	87.8	0.3	2	4.3	0	2.7
S8_sativus	93.3	72.8	79.4	83.7	83.8	93.3	0	20.5	13.9	9.6	9.5
S9_sativus	54.2	59.3	78.2	53.1	68.8	78.2	24	18.9	0	25.1	9.4
S11_sativus	48.5	43.1	46.5	46.3	47.4	48.5	0	5.4	2	2.2	1.1
S15_sativus	43.6	48.6	52.3	45.1	48.7	52.3	8.7	3.7	0	7.2	3.6
S17_sativus	75.9	78.6	78	74.9	77.4	78.6	2.7	0	0.6	3.7	1.2
S18_sativus	63	68.8	64.8	63.5	76.6	76.6	13.6	7.8	11.8	13.1	0
S19_sativus	72.4	71	73.9	75.6	72.2	75.6	3.2	4.6	1.7	0	3.4
S21_sativus	89.1	85.9	82.1	84.5	85.8	89.1	0	3.2	7	4.6	3.3
S22_sativus	67.7	72	73	70.6	72.8	73	5.3	1	0	2.4	0.2
S23_sativus	81.1	92.7	88.2	88.6	91.1	92.7	11.6	0	4.5	4.1	1.6
S26_sativus	47.3	43.5	46.7	47.6	46.7	47.3	0	3.8	0.6	-0.3	0.6
S30_sativus	86	83.7	85.3	84.5	83.9	86	0	2.3	0.7	1.5	2.1
S31_sativus	51.6	79.4	78	79.2	79.2	79.4	27.8	0	1.4	0.2	0.2
S1_raphanistrum	71.4	70.5	71.5	71	71.2	71.5	0.1	1	0	0.5	0.3
S4_raphanistrum	79	77.8	74.6	74.9	76.2	79	0	1.2	4.4	4.1	2.8
S6_raphanistrum	49.8	76.8	80.9	55.6	61.7	80.9	31.1	4.1	0	25.3	19.2
S4_halleri	94.4	88.2	90.8	76.3	90.4	94.4	0	6.2	3.6	18.1	4
S12_halleri	90.4	86.9	86.6	74.3	87.1	90.4	0	3.5	3.8	16.1	3.3
S13_halleri	83.9	81.4	81.5	81	83.1	83.9	0	2.5	2.4	2.9	0.8
S15_halleri	91.4	67.1	90.5	63.8	90.1	91.4	0	24.3	0.9	27.6	1.3
S20_halleri	86.5	79.5	78.9	77.7	80.2	86.5	0	7	7.6	8.8	6.3
S28_halleri	74.1	87.9	87.1	85.6	77.1	87.9	13.8	0	0.8	2.3	10.8
S32_halleri	77	85.2	83.9	81.8	83.9	85.2	8.2	0	1.3	3.4	1.3
S6_lyrata	86.7	89.3	87.6	83	90.2	90.2	3.5	0.9	2.6	7.2	0
S14_lyrata	88.7	87.5	87.8	82.9	87.7	88.7	0	1.2	0.9	5.8	1
S16_lyrata	87.1	85.2	86.6	86.3	86.9	87.1	0	1.9	0.5	0.8	0.2
S18_lyrata	66.1	86.8	84.8	67	66.6	86.8	20.7	0	2	19.8	20.2
S25_lyrata	90.2	85.6	85.8	86.7	87.3	90.2	0	4.6	4.4	3.5	2.9
S36_lyrata	50.9	62.2	53.3	54.9	51.2	62.2	11.3	0	8.9	7.3	11
S37_lyrata	92.8	88.4	91.2	84.4	91.1	92.8	0	4.4	1.6	8.4	1.7
Sa_lyrata	88.4	73.4	77.6	74	73.2	88.4	0	15	10.8	14.4	15.2
Sb_lyrata	91.9	87.1	88.4	66.5	87.4	91.9	0	4.8	3.5	25.4	4.5

### Sheet: eSRK-SP11 complex
ColabFold	default				seq						cys-seq						st					st2					Best
	pDockq	pLDDT	ptm-score	iptm-score	pDockq		ptm-score		Δ	Δptm	pDockq		ptm-score		Δ	Δptm	pDockq		ptm-score		Δ	pDockq		ptm-score		Δ	Type	pDockQ	pLDDT	ptm	iptm
S8_rapa	0.664	91.2	0.904	0.878	0.665615	91.4	0.904	0.878	0.001615	0	0.666248	91.7	0.912	0.887	0.002248	0.008	0.667764	91.8	0.912	0.887	0.003764	0.668776	91.7	0.913	0.889	0.004776	st2	0.669	91.7	0.913	0.889
S9_rapa	0.683	92	0.898	0.862	0.697704	92.9	0.913	0.893	0.014704	0.015	0.698084	93.3	0.911	0.886	0.015084	0.013	0.699508	93.5	0.916	0.902	0.016508	0.698654	93.1	0.914	0.889	0.015654	st	0.7	93.5	0.916	0.902
S12_rapa	0.543	83.1	0.802	0.688	0.632252	90.2	0.886	0.844	0.089252	0.084	0.64597	89.1	0.88	0.832	0.10297	0.078	0.645449	89.4	0.885	0.839	0.102449	0.585399	82.4	0.801	0.693	0.042399	cys-seq	0.64597	89.1	0.88	0.832
S21_rapa	0.651	92.3	0.898	0.873	0.633501	91.8	0.898	0.88	-0.017499	0	0.644906	92.2	0.902	0.885	-0.006094	0.004	0.646235	92.3	0.901	0.865	-0.004765	0.645463	92.1	0.898	0.189	-0.005537	default	0.651	92.3	0.898	0.873
S22_rapa	0.62	81.7	0.605	0.348	0.561572	89.8	0.871	0.83	-0.058428	0.266	0.571268	90	0.874	0.834	-0.048732	0.269	0.578851	90.1	0.875	0.838	-0.041149	0.579494	90.2	0.878	0.842	-0.040506	default	0.62	81.7	0.605	0.348
S25_rapa	0.59	89.9	0.891	0.849	0.627952	91.4	0.906	0.882	0.037952	0.015	0.617018	91.1	0.904	0.879	0.027018	0.013	0.609327	90.2	0.896	0.867	0.019327	0.619461	90.5	0.895	0.86	0.029461	seq	0.627952	91.4	0.906	0.882
S26_rapa	0.675	80	0.476	0.137	0.450885	87.1	0.86	0.798	-0.224115	0.384	0.456752	87.2	0.864	0.806	-0.218248	0.388	0.446353	86.5	0.85	0.782	-0.228647	0.370973	84.6	0.796	0.692	-0.304027	default	0.675	80	0.476	0.137
S27_rapa	0.291	85.8	0.773	0.653	0.400506	86.1	0.802	0.702	0.109506	0.029	0.43817	83.4	0.582	0.409	0.14717	-0.191	0.403113	86.2	0.817	0.726	0.112113	0.386599	86.5	0.786	0.672	0.095599	cys-seq	0.43817	83.4	0.582	0.409
S29_rapa	0.222	79.3	0.554	0.263	0.558556	86.3	0.859	0.803	0.336556	0.305	0.550447	86	0.851	0.793	0.328447	0.297	0.57388	85.2	0.844	0.783	0.35188	0.495645	83	0.813	0.728	0.273645	st	0.574	85.2	0.844	0.783
S32_rapa	0.632	91.1	0.89	0.85	0.656287	92.9	0.905	0.801	0.024287	0.015	0.651578	92.8	0.903	0.876	0.019578	0.013	0.649529	92.5	0.905	0.882	0.017529	0.65396	92.9	0.904	0.88	0.02196	seq	0.656287	92.9	0.905	0.801
S33_rapa	0.531	82.7	0.76	0.62	0.601643	88.8	0.868	0.82	0.070643	0.108	0.595931	88.1	0.869	0.816	0.064931	0.109	0.632387	89.4	0.881	0.843	0.101387	0.582315	85.9	0.83	0.745	0.051315	st	0.632387	89.4	0.881	0.843
S34_rapa	0.086	82.5	0.516	0.194	0.656036	91.1	0.897	0.874	0.570036	0.381	0.654165	91	0.898	0.876	0.568165	0.382	0.650517	91.3	0.899	0.871	0.564517	0.656388	91.2	0.898	0.874	0.570388	st2	0.656	91.2	0.898	0.874
S35_rapa	0.535	87.6	0.826	0.737	0.547613	86.8	0.858	0.794	0.012613	0.032	0.557959	87.9	0.87	0.814	0.022959	0.044	0.555976	87.7	0.872	0.818	0.020976	0.557328	90.5	0.884	0.838	0.022328	cys-seq	0.557959	87.9	0.87	0.814
S36_rapa	0.417	80.6	0.713	0.529	0.650112	90.7	0.9	0.866	0.233112	0.187	0.66339	92.3	0.909	0.879	0.24639	0.196	0.646952	92	0.903	0.87	0.229952	0.651552	92.1	0.908	0.878	0.234552	cys-seq	0.66339	82.3	0.909	0.879
S37_rapa	0.539	88.6	0.858	0.797	0.624245	90.5	0.886	0.841	0.085245	0.028	0.638194	91.8	0.894	0.861	0.099194	0.036	0.621682	90.6	0.886	0.841	0.082682	0.64029	92	0.897	0.878	0.10129	st2	0.64	92	0.897	0.878
S40_rapa	0.461	82.8	0.815	0.73	0.590519	87.3	0.874	0.821	0.129519	0.059	0.599974	88.3	0.881	0.83	0.138974	0.066	0.495322	83.7	0.827	0.752	0.034322	0.500558	84.1	0.826	0.745	0.039558	cys-seq	0.599974	88.3	0.881	0.83
S41_rapa	0.363	84.1	0.819	0.725	0.642028	90.3	0.908	0.877	0.279028	0.089	0.638285	90.2	0.907	0.875	0.275285	0.088	0.641815	90.4	0.908	0.877	0.278815	0.639468	90.2	0.907	0.875	0.276468	seq	0.642028	90.3	0.908	0.877
S44_rapa	0.463	80.9	0.788	0.683	0.59283	89.6	0.879	0.827	0.12983	0.091	0.586025	89.1	0.877	0.824	0.123025	0.089	0.498681	81.7	0.809	0.721	0.035681	0.520821	82.6	0.82	0.737	0.057821	seq	0.59283	89.6	0.879	0.827
S45_rapa	0.538	84.5	0.824	0.75	0.671913	92.2	0.919	0.9	0.133913	0.095	0.671847	91.6	0.916	0.897	0.133847	0.092	0.663845	91.5	0.915	0.896	0.125845	0.674096	92.4	0.92	0.903	0.136096	st2	0.674	92.4	0.92	0.903
S46_rapa	0.644	88.5	0.902	0.869	0.655502	88.9	0.906	0.881	0.011502	0.004	0.648004	88.4	0.902	0.869	0.004004	0	0.653374	88.8	0.905	0.886	0.009374	0.654709	89	0.907	0.888	0.010709	seq	0.655502	88.9	0.906	0.881
S47_rapa	0.349	88.1	0.774	0.637	0.647772	91.2	0.907	0.897	0.298772	0.133	0.645517	92.1	0.903	0.885	0.296517	0.129	0.656146	92.9	0.909	0.892	0.307146	0.661494	92.5	0.913	0.899	0.312494	st2	0.661	92.5	0.913	0.899
S48_rapa	0.492	85.5	0.801	0.692	0.665847	91.2	0.912	0.889	0.173847	0.111	0.670349	91.3	0.915	0.892	0.178349	0.114	0.665394	91.2	0.912	0.889	0.173394	0.66493	91.3	0.912	0.889	0.17293	cys-seq	0.670349	91.3	0.915	0.892
S49_rapa	0.658	92	0.907	0.877	0.667678	92.3	0.912	0.891	0.009678	0.005	0.665212	92.2	0.911	0.89	0.007212	0.004	0.659622	92.1	0.909	0.882	0.001622	0.656965	91.3	0.912	0.892	-0.001035	seq	0.667678	92.3	0.912	0.891
S52_rapa	0.493	86.3	0.822	0.734	0.624101	90.4	0.897	0.87	0.131101	0.075	0.62174	90.5	0.879	0.851	0.12874	0.057	0.620417	90.5	0.893	0.869	0.127417	0.636237	90.9	0.896	0.876	0.143237	st2	0.624101	90.4	0.897	0.87
S53_rapa	0.385	80.8	0.787	0.68	0.589784	88.6	0.88	0.83	0.204784	0.093	0.56785	87.9	0.876	0.833	0.18285	0.089	0.570442	86.6	0.868	0.819	0.185442	0.58131	88.9	0.883	0.841	0.19631	seq	0.589784	88.6	0.88	0.83
S54_rapa	0.043	81.3	0.475	0.123	0.57576	90.4	0.873	0.829	0.53276	0.398	0.559305	90.1	0.865	0.818	0.516305	0.39	0.484232	89.2	0.826	0.76	0.441232	0.66033	85	0.556	0.456	0.61733	st2	0.66	85	0.556	0.456
S55_rapa	0.134	80.9	0.525	0.224	0.580442	91.1	0.897	0.866	0.446442	0.372	0.515481	90.2	0.876	0.826	0.381481	0.351	0.56916	91	0.895	0.862	0.43516	0.59614	91.1	0.89	0.846	0.46214	st2	0.59614	91.1	0.89	0.846
S56_rapa	0.667	92.7	0.912	0.887	0.673055	93	0.913	0.887	0.006055	0.001	0.673605	92.9	0.914	0.893	0.006605	0.002	0.673775	92.9	0.914	0.888	0.006775	0.672557	93	0.914	0.889	0.005557	cys-seq	0.673605	92.9	0.914	0.893
S60_rapa	0.315	79.8	0.733	0.601	0.469076	88.2	0.842	0.766	0.154076	0.109	0.468946	88.6	0.84	0.763	0.153946	0.107	0.39513	87.7	0.802	0.699	0.08013	0.468794	89.3	0.845	0.769	0.153794	st2	0.468946	89.3	0.845	0.769
S61_rapa	0.637	90	0.886	0.849	0.639365	90.1	0.884	0.844	0.002365	-0.002	0.631101	91.4	0.897	0.877	-0.005899	0.011	0.635285	91.1	0.898	0.872	-0.001715	0.63689	90.6	0.89	0.885	-0.00011	st	0.635285	91.1	0.898	0.872
S99_rapa	0.585	90.6	0.867	0.817	0.653111	92.2	0.89	0.856	0.068111	0.023	0.651106	91.5	0.89	0.856	0.066106	0.023	0.654664	91.9	0.89	0.857	0.069664	0.652891	92.1	0.889	0.854	0.067891	st	0.654664	91.9	0.89	0.857
S1_oleracea	0.642	90.7	0.897	0.868	0.653975	90.4	0.91	0.888	0.011975	0.013	0.658155	90.2	0.909	0.884	0.016155	0.012	0.652925	90.4	0.91	0.889	0.010925	0.66055	91.1	0.914	0.896	0.01855	st2	0.66055	91.1	0.914	0.896
S3_oleracea	0.583	88	0.87	0.824	0.665335	91.5	0.904	0.884	0.082335	0.034	0.667456	91.3	0.903	0.883	0.084456	0.033	0.66065	91.1	0.896	0.881	0.07765	0.66344	91.1	0.902	0.883	0.08044	cys-seq	0.667456	91.3	0.903	0.883
S4_oleracea	0.622	91.7	0.895	0.868	0.636507	92.2	0.9	0.882	0.014507	0.005	0.63188	92.1	0.899	0.879	0.00988	0.004	0.645287	91.8	0.901	0.883	0.023287	0.641247	92.2	0.902	0.885	0.019247	st	0.645287	91.8	0.901	0.883
S5_oleracea	0.23	80	0.663	0.455	0.584001	88.6	0.88	0.829	0.354001	0.217	0.582218	87.5	0.87	0.818	0.352218	0.207	0.557546	86.1	0.85	0.786	0.327546	0.561973	87.5	0.871	0.813	0.331973	seq	0.584001	88.6	0.88	0.829
S6_oleracea	0.608	91.1	0.891	0.846	0.643819	91.8	0.897	0.859	0.035819	0.006	0.641911	91.7	0.896	0.858	0.033911	0.005	0.640186	91.7	0.894	0.853	0.032186	0.643542	91.8	0.897	0.859	0.035542	seq	0.643819	91.9	0.897	0.859
S7_oleracea	0.642	89.4	0.902	0.868	0.638282	89.2	0.903	0.869	-0.003718	0.001	0.63731	89	0.902	0.868	-0.00469	0	0.649419	89.5	0.904	0.882	0.007419	0.643987	89.3	0.9	0.865	0.001987	st	0.649419	89.5	0.904	0.882
S8_oleracea	0.424	87.2	0.823	0.742	0.434004	87	0.816	0.726	0.010004	-0.007	0.63731	86.2	0.813	0.719	0.21331	-0.01	0.444878	87	0.822	0.741	0.020878	0.432354	86.9	0.818	0.73	0.008354	cys-seq	0.63731	86.2	0.813	0.719
S11_oleracea	0.386	83.4	0.77	0.632	0.595732	88.8	0.855	0.787	0.209732	0.085	0.546758	88.5	0.862	0.8	0.160758	0.092	0.597992	90	0.872	0.815	0.211992	0.595394	89.6	0.879	0.826	0.209394	st	0.597992	90	0.872	0.815
S12_oleracea	0.627	90.8	0.894	0.862	0.643701	91.3	0.904	0.888	0.016701	0.01	0.639843	91.2	0.906	0.89	0.012843	0.012	0.64488	91.4	0.907	0.891	0.01788	0.643255	91.8	0.904	0.889	0.016255	st	0.64488	91.4	0.907	0.891
S13_oleracea	0.621	90.3	0.88	0.838	0.63722	90.9	0.891	0.862	0.01622	0.011	0.635876	90.8	0.89	0.859	0.014876	0.01	0.615834	89.4	0.873	0.824	-0.005166	0.651922	90.8	0.89	0.858	0.030922	st2	0.652	90.8	0.89	0.858
S13b_oleracea	0.631	88.6	0.877	0.828	0.637902	91.1	0.893	0.868	0.006902	0.016	0.635104	91	0.892	0.863	0.004104	0.015	0.635409	91	0.892	0.862	0.004409	0.638278	90.8	0.893	0.865	0.007278	seq	0.637902	91.1	0.893	0.868
S14_oleracea	0.553	89.1	0.875	0.837	0.618324	90.4	0.892	0.858	0.065324	0.017	0.615262	90.5	0.893	0.858	0.062262	0.018	0.573887	89.4	0.883	0.835	0.020887	0.595496	89.8	0.887	0.858	0.042496	seq	0.618324	90.4	0.892	0.858
S16_oleracea	0.579	89.3	0.88	0.835	0.647785	91	0.896	0.871	0.068785	0.016	0.644926	91	0.895	0.87	0.065926	0.015	0.6483	91.1	0.897	0.872	0.0693	0.647669	91.1	0.897	0.872	0.068669	st	0.648	91.1	0.897	0.872
S18_oleracea	0.604	90.2	0.884	0.616	0.621828	91.4	0.903	0.873	0.017828	0.019	0.627728	91.4	0.903	0.872	0.023728	0.019	0.62203	91.4	0.903	0.873	0.01803	0.62259	91.4	0.903	0.874	0.01859	cys-seq	0.627728	91.4	0.903	0.872
S20_oleracea	0.473	83.6	0.768	0.625	0.657187	91.6	0.915	0.886	0.184187	0.147	0.655377	91.5	0.915	0.886	0.182377	0.147	0.610829	88.1	0.911	0.879	0.137829	0.628472	88.3	0.913	0.882	0.155472	seq	0.657187	91.6	0.915	0.886
S24_oleracea	0.525	82.6	0.77	0.637	0.649092	92	0.906	0.879	0.124092	0.136	0.658561	92.6	0.908	0.877	0.133561	0.138	0.649916	92.5	0.907	0.877	0.124916	0.636087	89.9	0.892	0.857	0.111087	cys-seq	0.658561	92.6	0.908	0.877
S25_oleracea	0.034	78.4	0.479	0.136	0.443889	84.9	0.854	0.795	0.409889	0.375	0.509338	79.3	0.579	0.315	0.475338	0.1	0.474829	84.4	0.848	0.781	0.440829	0.481866	85.2	0.856	0.798	0.447866	cys-seq	0.509338	79.3	0.579	0.315
S28_oleracea	0.728	76.3	0.48	0.133	0.42055	88.6	0.788	0.693	-0.30745	0.308	0.3895	88.6	0.771	0.684	-0.3385	0.291	0.404289	90.3	0.847	0.796	-0.323711	0.451818	89.3	0.812	0.75	-0.276182	default	0.451818	89.3	0.812	0.75
S29_oleracea	0.447	85.4	0.817	0.732	0.647989	90.1	0.903	0.876	0.200989	0.086	0.651788	90	0.896	0.865	0.204788	0.079	0.595592	88.4	0.869	0.818	0.148592	0.650409	90.2	0.897	0.87	0.203409	cys-seq	0.651788	90	0.896	0.865
S32_oleracea	0.62	89.7	0.886	0.846	0.666646	91.3	0.907	0.883	0.046646	0.021	0.668207	91.4	0.906	0.882	0.048207	0.02	0.669934	91.5	0.906	0.883	0.049934	0.670182	91.6	0.907	0.885	0.050182	st	0.669934	91.5	0.906	0.883
S33_oleracea	0.619	89.4	0.887	0.85	0.635951	89.3	0.87	0.819	0.016951	-0.017	0.634701	89.3	0.89	0.862	0.015701	0.003	0.657988	90.6	0.886	0.842	0.038988	0.623845	90.6	0.888	0.848	0.004845	st	0.657988	90.6	0.886	0.842
S39_oleracea	0.423	81.2	0.799	0.707	0.589002	88.5	0.878	0.829	0.166002	0.079	0.572848	87.9	0.875	0.833	0.149848	0.076	0.49749	85	0.853	0.795	0.07449	0.589503	88.4	0.878	0.84	0.166503	st2	0.59	88.4	0.878	0.84
S51_oleracea	0.603	89.8	0.881	0.846	0.62319	89.5	0.869	0.81	0.02019	-0.012	0.644779	90	0.879	0.827	0.041779	-0.002	0.6266	89.4	0.862	0.803	0.0236	0.639162	90.1	0.883	0.834	0.036162	cys-seq	0.644779	90	0.879	0.827
S52_oleracea	0.54	88.2	0.88	0.831	0.636467	91.2	0.912	0.884	0.096467	0.032	0.640002	90.7	0.904	0.882	0.100002	0.024	0.639252	90.8	0.91	0.881	0.099252	0.641665	91.2	0.909	0.882	0.101665	st2	0.642	91.2	0.909	0.882
S57_oleracea	0.671	91.4	0.907	0.881	0.671123	91.1	0.898	0.881	0.000123	-0.009	0.675667	91.9	0.912	0.889	0.004667	0.005	0.674262	91.6	0.91	0.888	0.003262	0.676521	91.1	0.9	0.882	0.005521	st2	0.677	91.1	0.9	0.882
S58_oleracea	0.608	89.8	0.887	0.844	0.588786	90.4	0.896	0.854	-0.019214	0.009	0.591867	90.2	0.895	0.858	-0.016133	0.008	0.571512	89.5	0.889	0.847	-0.036488	0.59574	90.4	0.897	0.864	-0.01226	default	0.608	89.8	0.887	0.844
S61_oleracea	0.646	91.1	0.893	0.865	0.662047	92	0.91	0.892	0.016047	0.017	0.664729	92	0.91	0.89	0.018729	0.017	0.661775	92	0.908	0.885	0.015775	0.649383	91.7	0.907	0.882	0.003383	cys-seq	0.664729	92	0.91	0.89
S62_oleracea	0.604	91.5	0.903	0.873	0.649308	92.1	0.907	0.873	0.045308	0.004	0.654177	91.2	0.897	0.859	0.050177	-0.006	0.661961	92.3	0.912	0.88	0.057961	0.650369	92.2	0.915	0.888	0.046369	st	0.661961	92.3	0.912	0.88
S64_oleracea	0.337	83.9	0.805	0.697	0.646514	90.3	0.906	0.873	0.309514	0.101	0.636234	90.1	0.904	0.87	0.299234	0.099	0.64652	90.2	0.906	0.872	0.30952	0.645418	90.2	0.906	0.873	0.308418	seq	0.646514	90.3	0.906	0.873
S68_oleracea	0.641	91.5	0.901	0.864	0.6432	91.9	0.905	0.872	0.0022	0.004	0.642564	91.9	0.903	0.871	0.001564	0.002	0.632619	91.7	0.904	0.88	-0.008381	0.63302	91.6	0.902	0.874	-0.00798	seq	0.6432	91.9	0.905	0.872
SA14_napus	0.571	89.5	0.884	0.836	0.634918	90.5	0.902	0.865	0.063918	0.018	0.627079	90.6	0.902	0.866	0.056079	0.018	0.61165	90.6	0.892	0.853	0.04065	0.629017	90.4	0.9	0.863	0.058017	seq	0.634918	90.5	0.902	0.865
S1_sativus	0.588	91.3	0.869	0.829	0.655857	92.9	0.906	0.891	0.067857	0.037	0.65226	93.1	0.913	0.901	0.06426	0.044	0.651353	92.8	0.905	0.888	0.063353	0.643718	93	0.912	0.899	0.055718	cys-seq	0.65226	93.1	0.913	0.901
S2_sativus	0.613	89.4	0.893	0.862	0.62966	89.7	0.898	0.866	0.01666	0.005	0.630694	89.7	0.895	0.867	0.017694	0.002	0.609669	89.4	0.891	0.861	-0.003331	0.630302	90.1	0.897	0.87	0.017302	cys-seq	0.630694	89.7	0.895	0.867
S4_sativus	0.623	91.3	0.89	0.844	0.661004	92.1	0.902	0.865	0.038004	0.012	0.667179	92.3	0.905	0.87	0.044179	0.015	0.666267	92.3	0.906	0.871	0.043267	0.65758	92.2	0.898	0.859	0.03458	cys-seq	0.667179	92.3	0.905	0.87
S6_sativus	0.555	88.2	0.855	0.795	0.63011	91.9	0.899	0.879	0.07511	0.044	0.622659	91.8	0.896	0.876	0.067659	0.041	0.63296	91.9	0.9	0.879	0.07796	0.629186	91.8	0.895	0.874	0.074186	st	0.63296	91.9	0.9	0.879
S8_sativus	0.553	89.3	0.839	0.756	0.621951	90.6	0.883	0.836	0.068951	0.044	0.631471	91.4	0.888	0.843	0.078471	0.049	0.63997	91.6	0.894	0.854	0.08697	0.62707	91.6	0.885	0.838	0.07407	st	0.63997	91.6	0.894	0.854
S9_sativus	0.268	81.2	0.693	0.498	0.413739	82.3	0.767	0.651	0.145739	0.074	0.536947	88.5	0.845	0.779	0.268947	0.152	0.404357	84.7	0.769	0.655	0.136357	0.435913	83.8	0.782	0.676	0.167913	cys-seq	0.536947	88.5	0.845	0.779
S11_sativus	0.125	74.6	0.542	0.251	0.315701	77.8	0.697	0.54	0.190701	0.155	0.31111	77.9	0.692	0.528	0.18611	0.15	0.333066	76.1	0.682	0.498	0.208066	0.281166	76.3	0.66	0.469	0.156166	st	0.333066	76.1	0.682	0.498
S15_sativus	0.101	75.6	0.701	0.514	0.446712	82.4	0.812	0.724	0.345712	0.111	0.350824	80.4	0.728	0.578	0.249824	0.027	0.477004	81.5	0.8	0.699	0.376004	0.718758	73.2	0.495	0.151	0.617758	st	0.477004	81.5	0.8	0.699
S17_sativus	0.386	80.4	0.702	0.53	0.656673	89.6	0.895	0.871	0.270673	0.193	0.655827	89.5	0.896	0.872	0.269827	0.194	0.652369	89.4	0.896	0.873	0.266369	0.658706	89.5	0.898	0.874	0.272706	st2	0.659	89.5	0.898	0.874
S18_sativus	0.571	89.9	0.881	0.844	0.621026	92	0.91	0.883	0.050026	0.029	0.601241	91.3	0.906	0.872	0.030241	0.025	0.620307	91.9	0.908	0.878	0.049307	0.629463	92.4	0.912	0.886	0.058463	st2	0.629	92.4	0.912	0.886
S19_sativus	0.471	84.7	0.827	0.736	0.661213	90.9	0.906	0.873	0.190213	0.079	0.664911	91	0.909	0.879	0.193911	0.082	0.655146	90.5	0.905	0.873	0.184146	0.663155	91	0.907	0.875	0.192155	cys-seq	0.664911	91	0.909	0.879
S21_sativus	0.666	91.2	0.901	0.87	0.685305	92.3	0.912	0.896	0.019305	0.011	0.68505	92.2	0.912	0.891	0.01905	0.011	0.684922	92.1	0.911	0.889	0.018922	0.686969	92.9	0.912	0.898	0.020969	st2	0.687	92.9	0.912	0.898
S22_sativus	0.097	75.3	0.491	0.193	0.480336	83.2	0.814	0.742	0.383336	0.323	0.450026	84.5	0.806	0.727	0.353026	0.315	0.556467	84.4	0.84	0.786	0.459467	0.561793	85.6	0.846	0.795	0.464793	st2	0.562	85.6	0.846	0.795
S23_sativus	0.457	85.3	0.812	0.717	0.636386	92.9	0.893	0.852	0.179386	0.081	0.645545	93	0.898	0.859	0.188545	0.086	0.644636	92.6	0.894	0.852	0.187636	0.635327	92.8	0.893	0.85	0.178327	cys-seq	0.645545	93	0.898	0.859
S26_sativus	0.249	75.6	0.61	0.369	0.224694	77.1	0.665	0.47	-0.024306	0.055	0.218194	76.3	0.67	0.48	-0.030806	0.06	0.236693	75.5	0.636	0.415	-0.012307	0.145994	74.5	0.584	0.328	-0.103006	default	0.249	75.6	0.61	0.369
S30_sativus	0.071	66.6	0.432	0.212	0.597058	85.9	0.823	0.807	0.526058	0.391	0.534213	82.6	0.768	0.734	0.463213	0.336	0.62032	84.7	0.804	0.787	0.54932	0.603078	83.8	0.791	0.771	0.532078	st	0.62032	84.7	0.804	0.787
S31_sativus	0.732	72.3	0.483	0.146	0.509145	87.9	0.888	0.857	-0.222855	0.405	0.50254	89	0.896	0.858	-0.22946	0.413	0.487694	87.7	0.882	0.843	-0.244306	0.406301	81.6	0.791	0.679	-0.325699	default	0.732	72.3	0.483	0.146
S1_raphanistrum	0.628	90	0.901	0.865	0.656157	90.3	0.907	0.874	0.028157	0.006	0.658323	90	0.908	0.877	0.030323	0.007	0.638708	90.5	0.902	0.872	0.010708	0.656767	91	0.91	0.878	0.028767	cys-seq	0.658323	90	0.908	0.877
S4_raphanistrum	0.481	83.6	0.796	0.688	0.535161	86.3	0.858	0.805	0.054161	0.062	0.4944	84.6	0.846	0.779	0.0134	0.05	0.51706	85.3	0.84	0.772	0.03606	0.517605	84.8	0.841	0.772	0.036605	seq	0.535161	86.3	0.858	0.805
S6_raphanistrum	0.224	77.7	0.652	0.449	0.358074	82.8	0.786	0.683	0.134074	0.134	0.352549	80.9	0.755	0.629	0.128549	0.103	0.321538	78.7	0.701	0.545	0.097538	0.490041	74.4	0.521	0.206	0.266041	seq	0.321538	82.8	0.701	0.545
S4_halleri	0.197	81.8	0.533	0.232	0.730065	78.5	0.478	0.148	0.533065	-0.055	0.038526	84.3	0.521	0.375	-0.158474	-0.012	0.630267	80.4	0.501	0.32	0.433267	0.032946	81.3	0.468	0.107	-0.164054	seq	0.730065	78.5	0.478	0.148
S12_halleri	0.466	83.6	0.77	0.635	0.675186	91.8	0.907	0.883	0.209186	0.137	0.660558	91.3	0.902	0.874	0.194558	0.132	0.637434	90.7	0.889	0.861	0.171434	0.652932	91.4	0.897	0.876	0.186932	seq	0.675186	91.8	0.907	0.883
S13_halleri	0.288	81.6	0.5	0.152	0.031385	83.7	0.525	0.353	-0.256615	0.025	0.705801	77.4	0.475	0.105	0.417801	-0.025	0.03165	81.9	0.484	0.151	-0.25635	0.031357	83.7	0.522	0.343	-0.256643	cys-seq	0.705801	77.4	0.475	0.105
S15_halleri	0.164	82.5	0.519	0.217	0.034739	82.2	0.519	0.359	-0.129261	0	0.587842	81.4	0.519	0.35	0.423842	0	0.120082	80.2	0.475	0.113	-0.043918	0.729839	79	0.508	0.369	0.565839	st2	0.73	79	0.508	0.369
S20_halleri	0.627	72.5	0.529	0.415	0.486952	88.6	0.806	0.764	-0.140048	0.277	0.511641	88.6	0.819	0.779	-0.115359	0.29	0.512364	88.6	0.821	0.782	-0.114636	0.522025	88.9	0.827	0.79	-0.104975	default	0.627	72.5	0.529	0.415
S28_halleri	0.043	79.1	0.494	0.15	0.672872	87.5	0.878	0.832	0.629872	0.384	0.660169	86.9	0.867	0.814	0.617169	0.373	0.652679	86.2	0.858	0.8	0.609679	0.638624	85.9	0.835	0.755	0.595624	seq	0.672872	87.5	0.878	0.832
S32_halleri	0.728	76	0.496	0.14	0.56806	89.5	0.859	0.792	-0.15994	0.363	0.629167	77.2	0.547	0.232	-0.098833	0.051	0.521188	88.2	0.834	0.748	-0.206812	0.485863	87.4	0.815	0.712	-0.242137	default	0.728	76	0.473	0.105
S6_lyrata	0.614	70.1	0.501	0.157	0.683504	88.7	0.88	0.835	0.069504	0.379	0.685088	88.6	0.883	0.84	0.071088	0.382	0.55239	82.7	0.659	0.443	-0.06161	0.682562	88.6	0.88	0.835	0.068562	cys-seq	0.685088	88.6	0.883	0.84
S14_lyrata	0.117	82.3	0.501	0.161	0.616431	86	0.752	0.627	0.499431	0.251	0.645628	85.8	0.719	0.613	0.528628	0.218	0.662688	82.8	0.529	0.387	0.545688	0.054712	83.1	0.554	0.416	-0.062288	default	0.662688	82.3	0.529	0.387
S16_lyrata	0.044	80.7	0.467	0.109	0.706721	76.6	0.476	0.127	0.662721	0.009	0.18755	80.4	0.486	0.107	0.14355	0.019	0.127186	80.7	0.477	0.126	0.083186	0.042	81.4	0.465	0.105	-0.002	seq	0.707	76.6	0.476	0.127
S18_lyrata	0.729	75	0.473	0.105	0.675537	88.2	0.864	0.809	-0.053463	0.391	0.539669	85.3	0.675	0.558	-0.189331	0.202	0.053952	81.9	0.54	0.262	-0.675048	0.198843	81.5	0.553	0.363	-0.530157	default	0.729	75	0.473	0.105
S25_lyrata	0.246	83.7	0.525	0.372	0.721523	78.9	0.515	0.356	0.475523	-0.01	0.506022	83.2	0.515	0.35	0.260022	-0.01	0.051316	85.2	0.507	0.359	-0.194684	0.037218	83.2	0.507	0.345	-0.208782	seq	0.721523	78.9	0.515	0.356
S36_lyrata	0.184	78.1	0.535	0.203	0.574632	89.9	0.886	0.839	0.390632	0.351	0.427371	84	0.81	0.714	0.243371	0.275	0.530957	87.7	0.873	0.817	0.346957	0.435124	83.7	0.802	0.695	0.251124	seq	0.574632	89.9	0.886	0.839
S37_lyrata	0.666	78.7	0.497	0.165	0.105534	83.8	0.532	0.371	-0.560466	0.035	0.491794	84.1	0.623	0.433	-0.174206	0.126	0.271936	82.5	0.54	0.3	-0.394064	0.046828	83.5	0.517	0.327	-0.619172	default	0.666	78.7	0.497	0.165
Sa_lyrata	0.66	87.1	0.796	0.69	0.715133	90.8	0.908	0.88	0.055133	0.112	0.714679	90.5	0.904	0.872	0.054679	0.108	0.715413	90.3	0.905	0.876	0.055413	0.712215	90.3	0.907	0.879	0.052215	cys-seq	0.714679	90.5	0.904	0.872
Sb_lyrata	0.732	80.1	0.477	0.109	0.495203	87.8	0.822	0.728	-0.236797	0.345	0.544756	89	0.842	0.711	-0.187244	0.365	0.467328	87.5	0.787	0.668	-0.264672	0.512403	88.6	0.816	0.723	-0.219597	default	0.732	89.5	0.874	0.822
